# Lithium partially rescues gene expression and enhancer activity from heterozygous knockout of *AKAP11* while inducing novel differential changes

**DOI:** 10.1101/2025.02.24.639480

**Authors:** Nargess Farhangdoost, Alessia Pietrantonio, Yumin Liu, Calwing Liao, Daniel Rochefort, Alain Pacis, Martin Alda, Patrick A. Dion, Boris Chaumette, Anouar Khayachi, Guy A. Rouleau

## Abstract

Bipolar disorder (BD) is a complex psychiatric condition usually requiring long-term treatment. Lithium (Li) remains the most effective mood stabilizer for BD, yet it benefits only a subset of patients, and its precise mechanism of action remains elusive. Exome sequencing has identified *AKAP11* (A-kinase anchoring protein 11) as a shared risk gene for BD and schizophrenia (SCZ). Given that both the AKAP11-Protein Kinase A (PKA) complex and Li target and inhibit Glycogen Synthase Kinase-3 beta (GSK3β), we hypothesize that Li may partially normalize the transcriptomic and/or epigenomic alterations observed in heterozygous *AKAP11*-knockout (Het-*AKAP11*-KO) iPSC-derived neurons. In this study, we employed genome-wide approaches to assess the effects of Li on the transcriptome and epigenome of human iPSC-derived Het-*AKAP11*-KO neuronal culture. We show that chronic Li treatment in this cellular model upregulates key pathways that were initially downregulated by Het-*AKAP11*-KO, several of which have also been reported as downregulated in synapses of BD and SCZ post-mortem brain tissues. Moreover, we demonstrated that Li treatment partially rescues certain transcriptomic alterations resulting from Het-*AKAP11*-KO, bringing them closer to the WT state. We suggest two possible mechanisms underlying these transcriptomic effects: (1) Li modulates histone H3K27ac levels at intergenic and intronic enhancers, influencing enhancer activity and transcription factor binding, and (2) Li enhances GSK3β serine 9 phosphorylation, impacting WNT/β-catenin signaling and downstream transcription. These findings underscore Li’s potential as a therapeutic agent for BD and SCZ patients carrying *AKAP11* loss-of-function variants or exhibiting similar pathway alterations to those observed in Het-*AKAP11*-KO models.
