## Supplementary Table S2 for "Lithium partially rescues gene expression and enhancer activity from heterozygous knockout of *AKAP11* while inducing novel differential changes"

### Sheet: Sheet1
pathway	pval	padj	log2err	ES	NES	size	leadingEdge
GOMF_RNA_BINDING	1.44133e-55	2.24703e-52	1.94668	0.394429	2.17948	1647	ZC3H10 MIR665 DDX39A EXOSC2 LINC00324 EIF2A MEX3B MRPL9 JUN TRMT2A RBM3 TRMT6 HNRNPH3 RNASEH1 PPRC1 CELF3 CTU2 RPP21 HNRNPDL RPS21 SCG3 C1orf35 MRPS18C RPL36A DND1 EIF2S1 S100A4 IMPDH1 KIN TCP1 RPS20 PABPC4 DAP3 NSUN3 RPL22L1 LSM3 TSN LSM7 MIR149 HELZ2 SLBP MAGOHB CCNT1 FBRSL1 NMD3 DDX11 EXOSC8 ATXN2L RPS19BP1 LLPH DNTTIP2 RPP25L UBC MIR17HG AARS2 MTERF4 PPP1CC LSM8 FAM98A GNL2 GTF3A EEF1G PTCD1 …
GOMF_STRUCTURAL_CONSTITUENT_OF_RIBOSOME	3.24591e-17	2.53019e-14	1.06721	0.569098	2.69755	158	MRPL9 RPS21 MRPS18C RPL36A MRPL35 RPS20 DAP3 RPL22L1 MRPS18B MRPL34 RPL24 MRPS14 MRPL52 RPL35A RPS28 MRPL47 RPS23 RPL22 MRPL11 RPS6 RPL30 RPL41 RPS15A MRPL23 UBA52 RPL7 RPL39P5 MRPL46 RPL12 MRPL44 MRPS9 RPS7 RPL27 RPL6 MRPL30 MRPS22 RPL39 RPS26 MRPL27 RPS10 RPL36 RPL18A MRPL12 RPL39L MRPL15 MRPS34 RPL28 MRPL18 MRPL54 RPS2 RPL10A RPS25 MRPL33 RPS9 SRBD1 RPL31 RPS29 RPS27A RPL37 RPL27A MRPL24 MRPL1…
GOMF_CATALYTIC_ACTIVITY_ACTING_ON_A_NUCLEIC_ACID	1.21953e-11	6.33748e-09	0.875325	0.338522	1.81318	561	TDG DDX39A EXOSC2 TRMT2A RNASEH1 VARS1 ALKBH2 POLR3C RPP21 CRCP GATC SMUG1 NSUN3 HELZ2 MRM2 DDX11 EXOSC8 POLR3D AARS2 PTRHD1 DUS1L POLR1H METTL2A FAN1 TRMT5 TRMT10A JMJD6 DBR1 POP4 DHX34 ISG20 SLX1B ALKBH4 RAG1 DNASE1L2 METTL1 DCLRE1B SMC3 TRMT1 THUMPD3 DDX20 EPRS1 TARS1 DDX6 EXO5 TRMT10C DDX21 DUS3L CNOT8 DDX18 POLR1E TRMU DFFB NOP2 MRPL58 NARS1 DKC1 SARS1 POLR1F RPP30 DROSHA DDX54 USB1 POLR2M T…
GOMF_CATALYTIC_ACTIVITY_ACTING_ON_RNA	1.57348e-10	6.13262e-08	0.826657	0.370969	1.89811	370	DDX39A EXOSC2 TRMT2A RNASEH1 VARS1 POLR3C RPP21 CRCP GATC NSUN3 HELZ2 MRM2 EXOSC8 POLR3D AARS2 PTRHD1 DUS1L POLR1H METTL2A TRMT5 TRMT10A JMJD6 DBR1 POP4 DHX34 ISG20 METTL1 TRMT1 THUMPD3 DDX20 EPRS1 TARS1 DDX6 TRMT10C DDX21 DUS3L CNOT8 DDX18 POLR1E TRMU NOP2 MRPL58 NARS1 SARS1 POLR1F RPP30 DROSHA DDX54 USB1 POLR2M CNOT7 EMG1 EXOSC9 KARS1 RTCA DXO IGHMBP2 DIS3 EXOSC1 RARS1 CMTR2 DDX55 MEPCE MARS1 T…
GOMF_RIBONUCLEOPROTEIN_COMPLEX_BINDING	9.39563e-09	2.92956e-06	0.74774	0.452163	2.1212	148	EIF2A RBM3 NAA10 EIF2S1 NMD3 TIMM50 ZNF598 SERBP1 CD2BP2 YTHDF1 SRP72 ABCE1 NCLN NPM1 CCDC47 RNF135 YBX3 SNRPB2 EFL1 PES1 OLA1 BOP1 IGHMBP2 BAG6 GUF1 TMEM147 EIF1 SEC61A1 MTIF3 PHF6 ZC3H12A DHX33 GEMIN5 XPO5 SNRPD1 PRPF31 LETM2 MTIF2 LETM1 EIF4H OXA1L EIF1B STRAP NME1 PPIH LARP1 DDX3X ETF1 RPSA DERL2 LTN1 C1QBP SEC61G GTPBP6 EIF6 TMCO1 PPP1CA MRRF EIF5A YTHDF3 HNRNPU PQBP1 DNAJC2 EIF5AL1 SNRPB SN…
GOMF_SEQUENCE_SPECIFIC_DNA_BINDING	3.0266e-07	7.86412e-05	0.674963	0.233323	1.29738	1467	ATF4 TLX1 ZNF316 ZNF354A SP5 ZSCAN9 ZBTB17 TBX6 TEN1 ATF3 ZBTB2 JUN KLF6 HES7 SHOX2 KAT2B ZNF408 ZNF518B HES3 ZNF354C FOXD3 ZNF232 TSN GMEB1 BHLHE40 CCNT1 DDX11 TAL1 DPF1 ZNF304 WIZ FOXD4 ZNF467 ZNF547 ZNF627 ZNF865 EGR3 ZBTB45 ZNF211 SIX2 ZNF677 BASP1 ZBTB34 PGBD1 HSF4 ZNF22 ZNF202 ESRRA TBPL1 RRN3 GATA3 ZSCAN29 TARDBP ZNF711 ZSCAN16 PRDM4 TCFL5 ZNF121 CIC ACD EN1 ZNF480 ZNF142 ZFP82 ZNF692 RAG1…
GOMF_MRNA_BINDING	1.54988e-06	0.000345181	0.643552	0.321766	1.63678	340	MIR665 LINC00324 EIF2A CELF3 DND1 PABPC4 TSN MIR149 SLBP EXOSC8 MIR17HG RBM15B TARDBP SERBP1 YTHDF1 RBM8A RPL24 DHFR2 TIAL1 DCP1A LSM14B DDX6 NANOS3 PCBP2 CELF5 TP53 SF1 YBX3 MIR543 PCBP4 EIF2S2 MIR25 HNRNPA3 CHTOP MIR10B CASC3 DAZL PABPC5 ELAVL3 RPL41 RBM4B LUC7L2 EXOSC9 PPIE MIR301A CSTF2 RPL7 DXO NUDT21 QKI FUBP1 MYEF2 YTHDC1 RPS7 YBX1 NCBP1 DENR PCF11 ELAVL2 MIR134 FXR2 MEX3D RPS26 EXOSC4 CPS…
GOMF_TRANSCRIPTION_REGULATOR_ACTIVITY	8.87364e-06	0.00172925	0.593325	0.220722	1.22968	1680	ATF4 TLX1 ZNF316 TDG ZNF354A NFKBIB SP5 ZSCAN9 ZBTB17 TBX6 ATF3 ZBTB2 JUN KLF6 HES7 ENY2 RAP2C SHOX2 HTATIP2 ACTL6B PPRC1 KAT2B EAF1 ZNF408 ZNF518B HES3 ARL2BP ZNF354C TAF6L FOXD3 ZNF232 ZNF653 GMEB1 HELZ2 BHLHE40 TAL1 DPF1 ZNF304 WIZ FOXD4 ZNF467 ZNF547 ZNF627 ZNF865 EGR3 ZBTB45 ZNF211 SIX2 ZNF677 BASP1 ZBTB34 PGBD1 HSF4 ZNF22 TAF5L GPS2 ZNF202 HDAC7 ESRRA TCERG1 GATA3 ZSCAN29 SIRT6 ZNF711 ZSCAN…
GOMF_SNRNA_BINDING	1.75877e-05	0.00304658	0.57561	0.559471	2.1719	51	CELF3 LSM3 LSM7 CCNT1 LSM8 RNU6-9 ISG20 RNU4ATAC PRPF4 LSM2 DDX21 RO60 SNRPB2 RBM22 MEPCE CCNT2 LSM10 EFTUD2 GEMIN5 PRPF31 HEXIM2 NCBP2 SNRPD3 DDX39B TUT1 RNPC3 SNRPC EIF5A HNRNPU RNU6ATAC SF3B3 SNRPA COIL TOE1 RNU4-1
GOMF_TRANSLATION_INITIATION_FACTOR_ACTIVITY	3.01593e-05	0.00470183	0.57561	0.556441	2.13945	49	EIF2A EIF2S1 EIF3J EIF2B1 EIF2B2 EIF5 EIF2S2 EIF2B5 EIF2S3 EIF3H EIF1 EIF4A2 DENR MTIF3 EIF4E COPS5 MTIF2 EIF3I EIF1AD EIF4H EIF1B EIF3CL MCTS1 EIF3A EIF4E2 EIF6 EIF2B4 EIF4G2 EIF5B EIF3F DHX29 EIF4A1 EIF2D EIF3B EIF1AY
GOMF_ATP_DEPENDENT_ACTIVITY_ACTING_ON_RNA	3.64253e-05	0.00495539	0.557332	0.477896	1.97792	74	DDX39A HELZ2 DDX11 DHX34 DDX20 DDX6 DDX21 DDX18 DDX54 IGHMBP2 DDX55 TDRD12 DDX56 EIF4A2 DDX52 DHX38 DHX33 DDX23 DDX49 DDX51 DHX30 MTREX DDX1 DHX15 PIF1 DDX39B DDX27 DDX3X DDX12P DDX19B
GOMF_TRANSLATION_REGULATOR_ACTIVITY	3.81428e-05	0.00495539	0.557332	0.402148	1.83898	130	EIF2AK3 EIF2A EIF2S1 EEF1G EIF3J EIF2B1 ABCF1 EIF2B2 MRPL58 RPL22 EIF5 EIF2S2 EFL1 GTPBP2 MTRF1L DAZL EIF2B5 EIF2S3 EIF3H EIF1 EIF4A2 DENR FXR2 MTIF3 EIF4E COPS5 MTIF2 RPS9 EIF3I EIF1AD EIF4H RARA EIF1B EIF3CL MCTS1 LARP1 EIF3A ETF1 EIF4E2 EEF1D EIF6 EIF2B4 SHMT2 EIF5A PAIP1 EIF4G2 EIF4EBP1 EIF5AL1 EIF5B EIF3F DHX29 PAIP2 AARS1 EIF4A1 EIF2D RPS14 EEF1A2 EIF3B EIF5A2 DHFR EIF1AY EIF4A3 EIF4EBP2 TY…
GOMF_IDENTICAL_PROTEIN_BINDING	4.73327e-05	0.00527792	0.557332	0.213982	1.19841	1684	ATF4 TOR2A BAIAP2 TDG DDX39A EIF2AK3 ENO2 STC2 CD79A ATF3 ZBTB2 USP2 SHANK1 JUN SORD FGFR3 ACE2 ZNF408 CBLL1 LTBR GADD45A RPIA FSD1 S100A4 HOOK2 DHPS CLPP TSN GMEB1 IL17D BHLHE40 BTK SLBP CLDN12 PAK2 AADAT DHRS4 ARL6IP1 EXOSC8 NT5C TMEM38B SMPD3 BEST1 LRRC8A APLP1 RENBP P2RX7 SEPTIN3 CEP20 C1orf50 PGBD1 SYT11 PIP4K2A DAPK1 HSF4 PCDHB8 CAV2 YWHAZ PYCR1 TCERG1 HSPB1 GATA3 UBE2G2 APBA2 TARDBP PAXX H…
GOMF_TRANSLATION_FACTOR_ACTIVITY_RNA_BINDING	5.04587e-05	0.00527792	0.557332	0.459005	1.94569	83	EIF2A EIF2S1 EEF1G EIF3J EIF2B1 ABCF1 EIF2B2 MRPL58 EIF5 EIF2S2 EFL1 GTPBP2 MTRF1L EIF2B5 EIF2S3 EIF3H EIF1 EIF4A2 DENR MTIF3 EIF4E COPS5 MTIF2 EIF3I EIF1AD EIF4H EIF1B EIF3CL MCTS1 EIF3A ETF1 EIF4E2 EEF1D EIF6 EIF2B4 EIF5A EIF4G2 EIF5AL1 EIF5B EIF3F DHX29 EIF4A1 EIF2D EEF1A2 EIF3B EIF5A2 EIF1AY
GOMF_TRANSLATION_REGULATOR_ACTIVITY_NUCLEIC_ACID_BINDING	5.07818e-05	0.00527792	0.557332	0.424567	1.89646	101	EIF2A EIF2S1 EEF1G EIF3J EIF2B1 ABCF1 EIF2B2 MRPL58 EIF5 EIF2S2 EFL1 GTPBP2 MTRF1L DAZL EIF2B5 EIF2S3 EIF3H EIF1 EIF4A2 DENR MTIF3 EIF4E COPS5 MTIF2 EIF3I EIF1AD EIF4H RARA EIF1B EIF3CL MCTS1 LARP1 EIF3A ETF1 EIF4E2 EEF1D EIF6 EIF2B4 SHMT2 EIF5A PAIP1 EIF4G2 EIF5AL1 EIF5B EIF3F DHX29 PAIP2 EIF4A1 EIF2D EEF1A2 EIF3B EIF5A2 DHFR EIF1AY
GOMF_NUCLEASE_ACTIVITY	7.47319e-05	0.00728169	0.538434	0.352616	1.6961	187	EXOSC2 AEN RNASEH1 RPP21 TSN HELZ2 EXOSC8 FAN1 DBR1 POP4 ISG20 SLX1B RAG1 DNASE1L2 DCLRE1B EXO5 CNOT8 DFFB EME2 RPP30 DROSHA USB1 CNOT7 RAD1 EXOSC9 DCLRE1A DXO DIS3 EXOSC1 REXO1 RNASEK MRPL44 APEX1 TATDN2 RPP14 EXOSC4 ZC3H12A ANKLE1 RAD51C POLG EXOSC10 INTS11 EDC3 ERI2 TDP2 DDX1 PPP1R8 SETMAR TRIR NME1 NOB1 POLD1 REXO4 RNASEH2A TSEN15 ENDOG PNKP RBBP8 PELO RPS3 APLF ZGRF1 MBLAC1 XRCC1 NUDT12 EXD1…
GOMF_MINUS_END_DIRECTED_MICROTUBULE_MOTOR_ACTIVITY	0.000109731	0.00996552	0.538434	-0.745412	-2.05333	18	DNAH12 DNAH11 DNAH8 DNHD1 DNAH2 DYNC2H1 DNAH10 DNAH6 DNAH17 DNAH1 DNAH9
GOMF_RIBOSOME_BINDING	0.000116496	0.00996552	0.538434	0.477856	1.9558	69	EIF2A NAA10 EIF2S1 ZNF598 SERBP1 YTHDF1 SRP72 NCLN CCDC47 EFL1 OLA1 IGHMBP2 BAG6 GUF1 TMEM147 SEC61A1 MTIF3 ZC3H12A GEMIN5 LETM2 LETM1 OXA1L ETF1 RPSA C1QBP SEC61G GTPBP6 EIF6 TMCO1 EIF5A YTHDF3 DNAJC2 EIF5AL1
GOMF_RRNA_BINDING	0.000121453	0.00996552	0.538434	0.487251	1.97418	65	MRPS18C MTERF4 GTF3A PPAN DDX21 RPUSD4 RPF2 RRS1 MRPL11 EMG1 BRIX1 NGRN RPL12 MRPL18 RPS9 NOP53 IMP4 RPL37 MRPL16 UTP23 RPL3 RPL11 KDM2B MRPS11 RPF1 MRPS7 RPL23 RPL9 NOL12 RPS3 RPS4X RPS13 RPL8 MRPL20 TACO1 RPS11 IMP3 RPS14 RPS4Y1 RPL23A RPLP0P6 FASTKD5 RPL5
GOMF_SNORNA_BINDING	0.000180498	0.0135079	0.518848	0.587413	2.05622	32	BYSL NUFIP1 ISG20 TBL3 DDX21 NOP56 DKC1 RRP9 NUDT1 WDR3 IMP4 NOP10 TSR1 NOP14 NUDT4 BMS1 NUDT5 NOP58 IMP3
GOMF_SINGLE_STRANDED_DNA_BINDING	0.000181953	0.0135079	0.518848	0.39229	1.76425	115	TEN1 POLR3C TSN DDX11 PCBP2 TP53 LONP1 IGHMBP2 FUBP1 POLR2H MYEF2 YBX1 PCBP1 RAD23B NUCKS1 HSPD1 RAD23A RNF138 NABP1 RAD51D NABP2 TDP2 SMARCAL1 HSF1 SETMAR HNRNPA2B1 SPRTN RECQL4 LRPPRC HNRNPA1 RECQL RAD52 CTC1 REXO4 RBBP8 RPA3 HNRNPU BLM HMGB2 SMC4 HMGB1 RAD51AP1 DHX9 RAD54L TOP1 MLH1 MCM7 TERF2IP TERF2 MCM3 RPA2 PMS2 NEIL3 ERCC5 MCM2 SMC2 DHX36 SSBP1 POU4F1 MCM4 MCM10 MCM5 DMC1
GOMF_TRANSFERASE_ACTIVITY_TRANSFERRING_ONE_CARBON_GROUPS	0.00029861	0.0211606	0.498493	0.316369	1.53971	214	TRMT2A LRTOMT PRDM8 NSUN3 MRM2 FAM98A NDUFAF5 METTL2A PRMT6 TRMT5 TRMT10A PRDM4 TRMT112 METTL1 KMT2B TRMT1 THUMPD3 AS3MT METTL17 TRMT10C EHMT2 CXXC1 NOP2 NTMT1 ARMT1 ANTKMT METTL9 FAM86C1P KMT2E KMT5A GATM WDR5 EMG1 FAM98B ALDH1L2 CMTR2 MEPCE RBBP5 RRP8 FTSJ3 CARM1 SETD1A FTSJ1 TRMO CAD DIMT1 FBL SUV39H1 TRMT61B AMT CMTR1 SMYD5 SETMAR NTMT2 METTL3 SMYD4 FBXO11 METTL14 ICMT N6AMT1 GART PRDM15 SETD…
GOMF_CATALYTIC_ACTIVITY_ACTING_ON_DNA	0.000320851	0.0217481	0.498493	0.321882	1.56158	212	TDG ALKBH2 SMUG1 DDX11 FAN1 ISG20 SLX1B ALKBH4 RAG1 DNASE1L2 DCLRE1B SMC3 EXO5 DFFB DKC1 TOP3B RAD1 DCLRE1A IGHMBP2 POLE4 CRY1 LIG4 CHRAC1 APEX1 DQX1 RFC4 PTGES3 CHTF18 RAD51C POLG POLH BTAF1 RAD51D RTEL1 POLD3 THAP9 TDP2 SMARCAL1 DDX1 HELQ SETMAR POLE3 RUVBL2 RFC1 RECQL4 N6AMT1 PIF1 NME1 MUTYH RFC2 SMARCA5 RECQL LIG1 DDX3X DDX12P ERCC3 POLD1 ALKBH1 RAD17 ENDOG TERC RFC5 RBBP8 RPS3 APLF ZGRF1 REV…
GOMF_TRNA_BINDING	0.000424247	0.0275584	0.498493	0.440954	1.82565	71	EIF2A CTU2 NSUN3 AARS2 PTCD1 TRMT10A METTL1 TRMT1 RPL35A TARS1 TRMT10C RPUSD4 TRMU SARS1 KARS1 CTU1 IGHMBP2 EIF2S3 RARS1 MARS1 ELP5 YRDC XPO5
GOMF_GTPASE_ACTIVITY	0.000596338	0.0371876	0.477271	0.283498	1.42483	298	RAB32 GTPBP3 RHOT2 HRAS RAP2C SEPTIN8 ARF6 SEPTIN3 GNL2 SEPTIN9 RAB2B RAB39A TUBB2B RAB4B DIRAS1 ARL5B RAP2B RGS19 RAB43 NKIRAS2 RAB8B RRAGC RHOQ GNB3 TUBA1A GNA13 NRAS EFL1 TUBB3 GTPBP2 RAB31 RALA RAB35 ARL2 EIF2S3 RGS16 GUF1 TUBB MMUT RAB10 RAB7A RAB3A EFTUD2 MTG2 ARL10 RGS3 TUBA8 RAB1A GTPBP4 TBCC RAB26 AGAP2 TUBG1 RAB24 MTIF2 RAB3D RHOB DRG1 GPN2 SEPTIN2 LSG1 SEPTIN12 SEPTIN5 RASA1 TUBA1B TUB…
GOMF_PRE_MRNA_BINDING	0.00069951	0.0419437	0.477271	0.520133	1.92905	41	CELF3 SLBP TARDBP RNU4ATAC SOX9 CELF5 SF1 RBM22 U2AF1L4 U2AF2 RNVU1-7 HNRNPA2B1 SRSF6 SRSF2 TARBP2 RNU11 HNRNPA1 RNPC3 HNRNPL SNRPC SLU7 RBM4 HNRNPU RNU6ATAC
GOMF_HYDROLASE_ACTIVITY_ACTING_ON_ACID_ANHYDRIDES	0.000754718	0.043578	0.477271	0.240955	1.31451	667	RAB32 DDX39A GTPBP3 RHOT2 HRAS RAP2C SEPTIN8 ARF6 KIF5A KIF21A DOLPP1 TCP1 PPA1 DDX11 SEPTIN3 GNL2 SEPTIN9 RAB2B RAB39A TUBB2B RAB4B DIRAS1 ARL5B DHX34 RAP2B NUDT15 CCT8 RGS19 C10orf88 ATP13A4 RAB43 NKIRAS2 RAB8B SMC3 RRAGC DDX20 DDX6 NUDT17 RHOQ DDX21 DDX18 GNB3 TUBA1A NUDT11 GNA13 NRAS DDX54 EFL1 TUBB3 NUDT10 GTPBP2 FIGNL1 RAB31 NUBP1 RALA PSMC6 OLA1 NUBP2 LONP1 PFN2 DXO RAB35 IGHMBP2 ARL2 EIF2…
