## Supplementary Table S3 for "Lithium partially rescues gene expression and enhancer activity from heterozygous knockout of *AKAP11* while inducing novel differential changes"

### Sheet: Sheet1
Pathways that overlap between Het_AKAP11_KO_Li_vs_Het_AKAP11_KO_UNT and Het_AKAP11_KO_UNT_vs_WT_UNT
	GSEA_GO_MF_Het_AKAP11_KO_Li_vs_Het_AKAP11_KO_UNT							GSEA_GO_MF_Het_AKAP11_KO_UNT_vs_WT_UNT
pathway	pval	padj	log2err	ES	NES	size	leadingEdge	pval	padj	log2err	ES	NES	size	leadingEdge
GOMF_RNA_BINDING	1.44133e-55	2.24703e-52	1.94668	0.394429	2.17948	1647	ZC3H10 MIR665 DDX39A EXOSC2 LINC00324 EIF2A MEX3B MRPL9 JUN TRMT2A RBM3 TRMT6 HNRNPH3 RNASEH1 PPRC1 CELF3 CTU2 RPP21 HNRNPDL RPS21 SCG3 C1orf35 MRPS18C RPL36A DND1 EIF2S1 S100A4 IMPDH1 KIN TCP1 RPS20 PABPC4 DAP3 NSUN3 RPL22L1 LSM3 TSN LSM7 MIR149 HELZ2 SLBP MAGOHB CCNT1 FBRSL1 NMD3 DDX11 EXOSC8 ATXN2L RPS19BP1 LLPH DNTTIP2 RPP25L UBC MIR17HG AARS2 MTERF4 PPP1CC LSM8 FAM98A GNL2 GTF3A EEF1G PTCD1 …	2.93783e-30	2.29004e-27	1.43181	-0.343238	-2.03109	1647	RPL9 RPL34 PPIB RPL6 CALR RPL32 TES RPS13 ZNF768 RPSA RPL10A MANF RPL30 RPN1 PDIA4 EIF1B MKRN3 RPL31 RPL18A RPL27 RPS5 MIR654 RPS4X HOXB6 RPL10 RPS27A MIR409 RPS3A MIR485 H4C6 TENT5A MIR665 EIF3L EIF3D RPS8 NSA2 RPL3 EIF5 RPL5 RPL7 PDIA3 RPS21 RPL14 RPS25 NOP53 PRPF6 ELAVL4 MIR10B RPL24 DSP AARS1 H1-0 RPS28 RPS15A CTIF RPL7A RPL4 MRPL44 RPS9 RPS17 NCOA5 RBFOX1 LSM14B RPL21 KHDC1 SCG3 RPLP0 TUBA1B…
GOMF_STRUCTURAL_CONSTITUENT_OF_RIBOSOME	3.24591e-17	2.53019e-14	1.06721	0.569098	2.69755	158	MRPL9 RPS21 MRPS18C RPL36A MRPL35 RPS20 DAP3 RPL22L1 MRPS18B MRPL34 RPL24 MRPS14 MRPL52 RPL35A RPS28 MRPL47 RPS23 RPL22 MRPL11 RPS6 RPL30 RPL41 RPS15A MRPL23 UBA52 RPL7 RPL39P5 MRPL46 RPL12 MRPL44 MRPS9 RPS7 RPL27 RPL6 MRPL30 MRPS22 RPL39 RPS26 MRPL27 RPS10 RPL36 RPL18A MRPL12 RPL39L MRPL15 MRPS34 RPL28 MRPL18 MRPL54 RPS2 RPL10A RPS25 MRPL33 RPS9 SRBD1 RPL31 RPS29 RPS27A RPL37 RPL27A MRPL24 MRPL1…	5.88011e-33	9.16709e-30	1.49548	-0.70253	-3.34614	158	RPL9 RPL34 RPL39L RPL6 RPL32 RPS13 RPSA RPL10A RPL30 RPL31 RPL18A RPL27 RPS5 RPS4X RPL10 RPS27A RPS3A RPS8 RPL3 UBA52 RPL5 RPL7 RPS21 RPL14 RPS25 RPL24 MRPS2 RPS28 RPS15A RPL7A RPL4 MRPL44 RPS9 RPS17 RPL21 RPLP0 RPL35A RPL13 RPS2 RPS14 RPS11 RPL37 RSL24D1 RPL11 MRPL10 RPLP1 RPS12 RPL19 RPL39 RPL29 RPL13A RPL12 RPS7 RPL26 RPL28 RPL23A RPS27 RPS3 RPL37A RPS23 RPL8 RPL36A RPS20 RPS6 RPL38 RPS18 RPL2…
GOMF_CATALYTIC_ACTIVITY_ACTING_ON_A_NUCLEIC_ACID	1.21953e-11	6.33748e-09	0.875325	0.338522	1.81318	561	TDG DDX39A EXOSC2 TRMT2A RNASEH1 VARS1 ALKBH2 POLR3C RPP21 CRCP GATC SMUG1 NSUN3 HELZ2 MRM2 DDX11 EXOSC8 POLR3D AARS2 PTRHD1 DUS1L POLR1H METTL2A FAN1 TRMT5 TRMT10A JMJD6 DBR1 POP4 DHX34 ISG20 SLX1B ALKBH4 RAG1 DNASE1L2 METTL1 DCLRE1B SMC3 TRMT1 THUMPD3 DDX20 EPRS1 TARS1 DDX6 EXO5 TRMT10C DDX21 DUS3L CNOT8 DDX18 POLR1E TRMU DFFB NOP2 MRPL58 NARS1 DKC1 SARS1 POLR1F RPP30 DROSHA DDX54 USB1 POLR2M T…	1.4173e-06	0.000184131	0.643552	-0.297672	-1.64779	561	TERC N6AMT1 AARS1 MRPL44 QARS1 YARS1 CARS1 SARS1 APLF EXOSC8 TDRD12 NARS2 POLR3D GARS1 TWNK TARS1 TOE1 DCLRE1A MEIOB FBLL1 CECR2 RPS3 IARS1 TOP2A HENMT1 RNASEL POLR1E SLFN11 RAD51C MOV10L1 SMARCA5 KARS1 ALKBH2 EPRS1 DDX18 DHX33 MARS2 PRIM1 MARS1 ENDOG SETX METTL1 NARS1 FTSJ1 DDX19B CRCP RAD50 DDX49 ALKBH1 WRN HELZ2 PGBD5 EMG1 METTL2A RNASEH1 PUS3 EXOSC5 MSH2 NOCT ISG20 RFC3 EXO5 VARS1 PIWIL4 FARS…
GOMF_CATALYTIC_ACTIVITY_ACTING_ON_RNA	1.57348e-10	6.13262e-08	0.826657	0.370969	1.89811	370	DDX39A EXOSC2 TRMT2A RNASEH1 VARS1 POLR3C RPP21 CRCP GATC NSUN3 HELZ2 MRM2 EXOSC8 POLR3D AARS2 PTRHD1 DUS1L POLR1H METTL2A TRMT5 TRMT10A JMJD6 DBR1 POP4 DHX34 ISG20 METTL1 TRMT1 THUMPD3 DDX20 EPRS1 TARS1 DDX6 TRMT10C DDX21 DUS3L CNOT8 DDX18 POLR1E TRMU NOP2 MRPL58 NARS1 SARS1 POLR1F RPP30 DROSHA DDX54 USB1 POLR2M CNOT7 EMG1 EXOSC9 KARS1 RTCA DXO IGHMBP2 DIS3 EXOSC1 RARS1 CMTR2 DDX55 MEPCE MARS1 T…	0.000382315	0.015685	0.498493	-0.284754	-1.51144	370	AARS1 MRPL44 QARS1 YARS1 CARS1 SARS1 EXOSC8 TDRD12 NARS2 POLR3D GARS1 TARS1 TOE1 FBLL1 IARS1 HENMT1 RNASEL POLR1E MOV10L1 KARS1 EPRS1 DDX18 DHX33 MARS2 PRIM1 MARS1 ENDOG METTL1 NARS1 FTSJ1 DDX19B CRCP DDX49 ALKBH1 HELZ2 EMG1 METTL2A RNASEH1 PUS3 EXOSC5 NOCT ISG20 VARS1 PIWIL4 FARSA POLR1D DDX52 TRMT10A SND1 APEX1 RNMT BCDIN3D NSUN3 DUS3L DDX21 MRPL58 POLR2D MEPCE LARS1 FBL TERT NOB1 LRRC47 EDC3 C…
GOMF_RIBONUCLEOPROTEIN_COMPLEX_BINDING	9.39563e-09	2.92956e-06	0.74774	0.452163	2.1212	148	EIF2A RBM3 NAA10 EIF2S1 NMD3 TIMM50 ZNF598 SERBP1 CD2BP2 YTHDF1 SRP72 ABCE1 NCLN NPM1 CCDC47 RNF135 YBX3 SNRPB2 EFL1 PES1 OLA1 BOP1 IGHMBP2 BAG6 GUF1 TMEM147 EIF1 SEC61A1 MTIF3 PHF6 ZC3H12A DHX33 GEMIN5 XPO5 SNRPD1 PRPF31 LETM2 MTIF2 LETM1 EIF4H OXA1L EIF1B STRAP NME1 PPIH LARP1 DDX3X ETF1 RPSA DERL2 LTN1 C1QBP SEC61G GTPBP6 EIF6 TMCO1 PPP1CA MRRF EIF5A YTHDF3 HNRNPU PQBP1 DNAJC2 EIF5AL1 SNRPB SN…	2.14776e-05	0.00152198	0.57561	-0.40746	-1.91319	148	DERL3 RPSA EIF1B HSPA5 PRPF6 ABCE1 RACK1 DERL2 RPLP1 EIF2A EIF1 XPO5 RNASEL EEF2 EFL1 DHX33 NVL PES1 EIF3K BOP1 PHF6 MRPS27 RNF135 SND1 NPM1 ZNF598 LIN28A EIF4B MTIF3 YTHDF1 EIF5AL1 SNRPB2 PPP1CA BAG6 LARP1 PRMT5 MTRFR SRP72 SNRPD1 SRP19 NME1 SEC61B LETMD1 RBM3 MTIF2 EIF6 CBX5 TIMM50 GEMIN4 CKAP5 SNRPB PQBP1 SNRPA GUF1 PPIH GEMIN5 RICTOR DHX9 UNG SERBP1 IGHMBP2 OXA1L
GOMF_SEQUENCE_SPECIFIC_DNA_BINDING	3.0266e-07	7.86412e-05	0.674963	0.233323	1.29738	1467	ATF4 TLX1 ZNF316 ZNF354A SP5 ZSCAN9 ZBTB17 TBX6 TEN1 ATF3 ZBTB2 JUN KLF6 HES7 SHOX2 KAT2B ZNF408 ZNF518B HES3 ZNF354C FOXD3 ZNF232 TSN GMEB1 BHLHE40 CCNT1 DDX11 TAL1 DPF1 ZNF304 WIZ FOXD4 ZNF467 ZNF547 ZNF627 ZNF865 EGR3 ZBTB45 ZNF211 SIX2 ZNF677 BASP1 ZBTB34 PGBD1 HSF4 ZNF22 ZNF202 ESRRA TBPL1 RRN3 GATA3 ZSCAN29 TARDBP ZNF711 ZSCAN16 PRDM4 TCFL5 ZNF121 CIC ACD EN1 ZNF480 ZNF142 ZFP82 ZNF692 RAG1…	3.74569e-16	1.94651e-13	1.0377	-0.298866	-1.75932	1467	NDN ZNF558 DRGX PHOX2A HOXC8 HOXA2 HOXC4 ZNF697 IRX2 HOXA1 IRX1 TLX1 HOXA4 IRX5 HOXA3 HOXD3 HOXD10 GATA3 HOXA7 IRX3 HOXC10 POU4F2 ZNF768 ZKSCAN2 HOXC9 VDR HOXD9 CEBPG ZNF536 LBX1 ZBTB12 HOXD4 HOXB5 ONECUT3 HOXB6 HOXA9 HOXA5 HMX2 HOXB9 KCNH2 HOXB7 PAX2 ZNF572 NHLH1 ZNF280D CREB3L4 HOXB3 EBF2 GBX2 IRX4 ZNF736 SALL3 HOXA6 NFE2L1 HOXB8 CEBPB ATF3 HNF1B SHOX2 XBP1 ZNF473 ONECUT1 HOXC5 OLIG3 FEV HSF2 T…
GOMF_MRNA_BINDING	1.54988e-06	0.000345181	0.643552	0.321766	1.63678	340	MIR665 LINC00324 EIF2A CELF3 DND1 PABPC4 TSN MIR149 SLBP EXOSC8 MIR17HG RBM15B TARDBP SERBP1 YTHDF1 RBM8A RPL24 DHFR2 TIAL1 DCP1A LSM14B DDX6 NANOS3 PCBP2 CELF5 TP53 SF1 YBX3 MIR543 PCBP4 EIF2S2 MIR25 HNRNPA3 CHTOP MIR10B CASC3 DAZL PABPC5 ELAVL3 RPL41 RBM4B LUC7L2 EXOSC9 PPIE MIR301A CSTF2 RPL7 DXO NUDT21 QKI FUBP1 MYEF2 YTHDC1 RPS7 YBX1 NCBP1 DENR PCF11 ELAVL2 MIR134 FXR2 MEX3D RPS26 EXOSC4 CPS…	1.88148e-05	0.00146661	0.57561	-0.323185	-1.69783	340	CALR RPS13 RPS5 MIR654 MIR409 RPS3A MIR485 MIR665 EIF3D RPL5 RPL7 ELAVL4 MIR10B RPL24 RBFOX1 LSM14B RPS2 RPS14 MIR154 EXOSC8 SHMT2 EIF4G2 RSL1D1 MIR493 GNL3 RPL13A EIF2A PABPC4 RPS7 RPL26 EIF2S2 MIR329-1 JRK RPS3 XPO5 MIR134 ELAVL2 EIF3A MIR543 DHX33 YTHDF2 SRRM4 PCBP4 PABPC1 PTBP2 RBM8A MIR138-1 SF1 RBM4B NOCT RBFOX3 LINC01783 MIR127 DHFR MRPS7 RBM15B NANOS3 RPS26 PPIE LIN28A MIR411 NUDT21 PCBP2…
GOMF_TRANSCRIPTION_REGULATOR_ACTIVITY	8.87364e-06	0.00172925	0.593325	0.220722	1.22968	1680	ATF4 TLX1 ZNF316 TDG ZNF354A NFKBIB SP5 ZSCAN9 ZBTB17 TBX6 ATF3 ZBTB2 JUN KLF6 HES7 ENY2 RAP2C SHOX2 HTATIP2 ACTL6B PPRC1 KAT2B EAF1 ZNF408 ZNF518B HES3 ARL2BP ZNF354C TAF6L FOXD3 ZNF232 ZNF653 GMEB1 HELZ2 BHLHE40 TAL1 DPF1 ZNF304 WIZ FOXD4 ZNF467 ZNF547 ZNF627 ZNF865 EGR3 ZBTB45 ZNF211 SIX2 ZNF677 BASP1 ZBTB34 PGBD1 HSF4 ZNF22 TAF5L GPS2 ZNF202 HDAC7 ESRRA TCERG1 GATA3 ZSCAN29 SIRT6 ZNF711 ZSCAN…	2.27605e-12	7.09674e-10	0.898671	-0.270236	-1.59878	1680	NDN ZNF558 DRGX PHOX2A HOXC8 HOXA2 HOXC4 ZNF697 IRX2 HOXA1 IRX1 TLX1 HOXA4 IRX5 CCND1 HOXA3 HOXD3 HOXD10 GATA3 HOXA7 IRX3 HOXC10 FIZ1 POU4F2 ZNF768 ZKSCAN2 HOXC9 VDR HOXD9 ZMIZ1 CEBPG ZNF536 LBX1 ZBTB12 HOXD4 HOXB5 ONECUT3 HOXB6 HOXA9 HOXA5 HMX2 HOXB9 HOXB7 PAX2 ZNF572 NHLH1 ZNF280D CREB3L4 HOXB3 EBF2 GBX2 IRX4 ZNF736 SALL3 HOXA6 PRPF6 NFE2L1 HOXB8 CEBPB ATF3 HNF1B SHOX2 XBP1 RUNX1T1 ZNF473 ONECU…
GOMF_TRANSLATION_INITIATION_FACTOR_ACTIVITY	3.01593e-05	0.00470183	0.57561	0.556441	2.13945	49	EIF2A EIF2S1 EIF3J EIF2B1 EIF2B2 EIF5 EIF2S2 EIF2B5 EIF2S3 EIF3H EIF1 EIF4A2 DENR MTIF3 EIF4E COPS5 MTIF2 EIF3I EIF1AD EIF4H EIF1B EIF3CL MCTS1 EIF3A EIF4E2 EIF6 EIF2B4 EIF4G2 EIF5B EIF3F DHX29 EIF4A1 EIF2D EIF3B EIF1AY	2.01498e-05	0.00149588	0.57561	-0.566368	-2.15931	49	EIF1B EIF3L EIF3D EIF5 EIF3H EIF4G2 EIF2A EIF2S3 EIF2B2 EIF2S2 EIF3F EIF1 EIF3A EIF1AD EIF3K EIF4B EIF3CL MTIF3 EIF3E EIF4A2 MTIF2 EIF3B EIF6 EIF3I
GOMF_TRANSLATION_REGULATOR_ACTIVITY	3.81428e-05	0.00495539	0.557332	0.402148	1.83898	130	EIF2AK3 EIF2A EIF2S1 EEF1G EIF3J EIF2B1 ABCF1 EIF2B2 MRPL58 RPL22 EIF5 EIF2S2 EFL1 GTPBP2 MTRF1L DAZL EIF2B5 EIF2S3 EIF3H EIF1 EIF4A2 DENR FXR2 MTIF3 EIF4E COPS5 MTIF2 RPS9 EIF3I EIF1AD EIF4H RARA EIF1B EIF3CL MCTS1 LARP1 EIF3A ETF1 EIF4E2 EEF1D EIF6 EIF2B4 SHMT2 EIF5A PAIP1 EIF4G2 EIF4EBP1 EIF5AL1 EIF5B EIF3F DHX29 PAIP2 AARS1 EIF4A1 EIF2D RPS14 EEF1A2 EIF3B EIF5A2 DHFR EIF1AY EIF4A3 EIF4EBP2 TY…	8.97191e-07	0.000127156	0.659444	-0.447241	-2.06563	130	EIF1B RPL10 EIF3L EIF3D EIF5 PAIP2B ELAVL4 AARS1 CTIF RPS9 EIF2AK3 EIF3H RPS14 SHMT2 EIF4G2 EIF2A GTPBP2 EIF2S3 EIF2B2 EIF2S2 EIF3F EIF1 EEF2 EIF3A EIF1AD EFL1 PABPC1 EEF1A1 EIF3K RPL22 EEF1A2 DHFR EIF4EBP1 EEF1B2 MRPL58 EIF4B EEF1D EIF3CL MTIF3 EIF5AL1 TYMS LARP1 MTRFR EIF3E PAIP1 GTPBP1 EIF4A2 EEF1A1P5 MTIF2 EIF3B CELF4 EIF6 EIF3I IGF2BP1
GOMF_TRANSLATION_FACTOR_ACTIVITY_RNA_BINDING	5.04587e-05	0.00527792	0.557332	0.459005	1.94569	83	EIF2A EIF2S1 EEF1G EIF3J EIF2B1 ABCF1 EIF2B2 MRPL58 EIF5 EIF2S2 EFL1 GTPBP2 MTRF1L EIF2B5 EIF2S3 EIF3H EIF1 EIF4A2 DENR MTIF3 EIF4E COPS5 MTIF2 EIF3I EIF1AD EIF4H EIF1B EIF3CL MCTS1 EIF3A ETF1 EIF4E2 EEF1D EIF6 EIF2B4 EIF5A EIF4G2 EIF5AL1 EIF5B EIF3F DHX29 EIF4A1 EIF2D EEF1A2 EIF3B EIF5A2 EIF1AY	1.10745e-05	0.000959175	0.593325	-0.49008	-2.12064	83	EIF1B EIF3L EIF3D EIF5 EIF3H EIF4G2 EIF2A GTPBP2 EIF2S3 EIF2B2 EIF2S2 EIF3F EIF1 EEF2 EIF3A EIF1AD EFL1 EEF1A1 EIF3K EEF1A2 EEF1B2 MRPL58 EIF4B EEF1D EIF3CL MTIF3 EIF5AL1 MTRFR EIF3E GTPBP1 EIF4A2 EEF1A1P5 MTIF2 EIF3B EIF6 EIF3I
GOMF_TRANSLATION_REGULATOR_ACTIVITY_NUCLEIC_ACID_BINDING	5.07818e-05	0.00527792	0.557332	0.424567	1.89646	101	EIF2A EIF2S1 EEF1G EIF3J EIF2B1 ABCF1 EIF2B2 MRPL58 EIF5 EIF2S2 EFL1 GTPBP2 MTRF1L DAZL EIF2B5 EIF2S3 EIF3H EIF1 EIF4A2 DENR MTIF3 EIF4E COPS5 MTIF2 EIF3I EIF1AD EIF4H RARA EIF1B EIF3CL MCTS1 LARP1 EIF3A ETF1 EIF4E2 EEF1D EIF6 EIF2B4 SHMT2 EIF5A PAIP1 EIF4G2 EIF5AL1 EIF5B EIF3F DHX29 PAIP2 EIF4A1 EIF2D EEF1A2 EIF3B EIF5A2 DHFR EIF1AY	2.54243e-06	0.000283117	0.627257	-0.471828	-2.09425	101	EIF1B EIF3L EIF3D EIF5 PAIP2B CTIF EIF3H SHMT2 EIF4G2 EIF2A GTPBP2 EIF2S3 EIF2B2 EIF2S2 EIF3F EIF1 EEF2 EIF3A EIF1AD EFL1 PABPC1 EEF1A1 EIF3K EEF1A2 DHFR EEF1B2 MRPL58 EIF4B EEF1D EIF3CL MTIF3 EIF5AL1 TYMS LARP1 MTRFR EIF3E PAIP1 GTPBP1 EIF4A2 EEF1A1P5 MTIF2 EIF3B CELF4 EIF6 EIF3I
GOMF_NUCLEASE_ACTIVITY	7.47319e-05	0.00728169	0.538434	0.352616	1.6961	187	EXOSC2 AEN RNASEH1 RPP21 TSN HELZ2 EXOSC8 FAN1 DBR1 POP4 ISG20 SLX1B RAG1 DNASE1L2 DCLRE1B EXO5 CNOT8 DFFB EME2 RPP30 DROSHA USB1 CNOT7 RAD1 EXOSC9 DCLRE1A DXO DIS3 EXOSC1 REXO1 RNASEK MRPL44 APEX1 TATDN2 RPP14 EXOSC4 ZC3H12A ANKLE1 RAD51C POLG EXOSC10 INTS11 EDC3 ERI2 TDP2 DDX1 PPP1R8 SETMAR TRIR NME1 NOB1 POLD1 REXO4 RNASEH2A TSEN15 ENDOG PNKP RBBP8 PELO RPS3 APLF ZGRF1 MBLAC1 XRCC1 NUDT12 EXD1…	0.00219181	0.0481272	0.431708	-0.321521	-1.56771	187	ENPP2 MRPL44 APLF EXOSC8 REXO4 REXO1 TOE1 DCLRE1A N4BP2 MEIOB RPS3 RNASEL RAD51C ENDOG RAD50 WRN ENPP1 HELZ2 PGBD5 RNASEH1 EXOSC5 NOCT ISG20 EXO5 PIWIL4 EXD1 SND1 DCLRE1C APEX1 TSEN15 TRIR RAD1 NOB1 EDC3 EXOSC6 RBBP8 RPP21 DDX1 FEN1 ASTE1 CNOT8 NME1 TSN EME1 POLD1 POP7 EXOSC9 CPSF3 POLG FAN1 XRCC1 XRN2 EXO1 MGME1 DXO KHNYN RAG1 DROSHA PAN2 CNOT6 AGO1 TDP1 AGO2 G3BP1 EXOSC10 RPP30 XRCC3 EXOSC2 ZGR…
GOMF_RRNA_BINDING	0.000121453	0.00996552	0.538434	0.487251	1.97418	65	MRPS18C MTERF4 GTF3A PPAN DDX21 RPUSD4 RPF2 RRS1 MRPL11 EMG1 BRIX1 NGRN RPL12 MRPL18 RPS9 NOP53 IMP4 RPL37 MRPL16 UTP23 RPL3 RPL11 KDM2B MRPS11 RPF1 MRPS7 RPL23 RPL9 NOL12 RPS3 RPS4X RPS13 RPL8 MRPL20 TACO1 RPS11 IMP3 RPS14 RPS4Y1 RPL23A RPLP0P6 FASTKD5 RPL5	2.42035e-09	5.39047e-07	0.774939	-0.640844	-2.66019	65	RPL9 RPS13 RPS5 RPS4X RPL3 RPL5 NOP53 RPS9 RPLP0 RPS14 RPS11 RPL37 RPL11 RPL12 GTF3A RPL23A RPS3 RNASEL RPL8 RPS18 NGRN RPS4Y1 EMG1 RPL23 IMP4 MRPS27 MRPS7 DDX21 KDM2B RPLP0P6 MRPL11
GOMF_SINGLE_STRANDED_DNA_BINDING	0.000181953	0.0135079	0.518848	0.39229	1.76425	115	TEN1 POLR3C TSN DDX11 PCBP2 TP53 LONP1 IGHMBP2 FUBP1 POLR2H MYEF2 YBX1 PCBP1 RAD23B NUCKS1 HSPD1 RAD23A RNF138 NABP1 RAD51D NABP2 TDP2 SMARCAL1 HSF1 SETMAR HNRNPA2B1 SPRTN RECQL4 LRPPRC HNRNPA1 RECQL RAD52 CTC1 REXO4 RBBP8 RPA3 HNRNPU BLM HMGB2 SMC4 HMGB1 RAD51AP1 DHX9 RAD54L TOP1 MLH1 MCM7 TERF2IP TERF2 MCM3 RPA2 PMS2 NEIL3 ERCC5 MCM2 SMC2 DHX36 SSBP1 POU4F1 MCM4 MCM10 MCM5 DMC1	0.000360956	0.015246	0.498493	-0.38132	-1.72332	115	TERF2IP REXO4 TWNK MEIOB POU4F1 HSPD1 SSBP3 RAD50 RAD51AP1 WBP11 MSH2 NABP2 NEIL3 RAD23B PCBP2 TERF2 MCM7 NUCKS1 RBBP8 SMC4 MCM9 YBX1 DDX11 RNF138 BLM TEN1 MCM4 TSN LRPPRC RAD54L DMC1 BRCA2 HMGB1 CDC45 MCM2 MCM6 SMC6 RPA3 HNRNPA1 PCBP1 HMGB2 TOP3A TP53 RAD51 RECQL4 HROB FUBP1 DHX9 NUP35 WDR48 MCM5 TDP1 IGHMBP2 SMC2 LONP1 POLA1 MCM3 MCM10 MCM8 SMARCAL1 HNRNPU RAD18 FAM111A HSF1
GOMF_CATALYTIC_ACTIVITY_ACTING_ON_DNA	0.000320851	0.0217481	0.498493	0.321882	1.56158	212	TDG ALKBH2 SMUG1 DDX11 FAN1 ISG20 SLX1B ALKBH4 RAG1 DNASE1L2 DCLRE1B SMC3 EXO5 DFFB DKC1 TOP3B RAD1 DCLRE1A IGHMBP2 POLE4 CRY1 LIG4 CHRAC1 APEX1 DQX1 RFC4 PTGES3 CHTF18 RAD51C POLG POLH BTAF1 RAD51D RTEL1 POLD3 THAP9 TDP2 SMARCAL1 DDX1 HELQ SETMAR POLE3 RUVBL2 RFC1 RECQL4 N6AMT1 PIF1 NME1 MUTYH RFC2 SMARCA5 RECQL LIG1 DDX3X DDX12P ERCC3 POLD1 ALKBH1 RAD17 ENDOG TERC RFC5 RBBP8 RPS3 APLF ZGRF1 REV…	0.000205202	0.00969424	0.518848	-0.341375	-1.69034	212	TERC N6AMT1 APLF TWNK DCLRE1A MEIOB CECR2 RPS3 TOP2A RAD51C SMARCA5 ALKBH2 ENDOG SETX RAD50 ALKBH1 WRN PGBD5 MSH2 ISG20 RFC3 EXO5 POLE3 DCLRE1C SMUG1 APEX1 RAD54L2 SMC3 NEIL3 DKC1 SMARCAD1 RAD1 TERT POLB LIG1 TERF2 MCM7 POLE2 POLD3 RBBP8 TDG MCM9 DDX1 DNMT3B FEN1 DDX11 BLM RFC5 MCM4 NME1 RAD54L DMC1 DSCC1 POLD1 PCNA RFC2 MCM2 PIF1 RBBP4 MCM6 POLG ERCC6L RFC4 DDX12P FAN1 XRCC1 XRCC2 CHTF18 DNMT1 E…
GOMF_TRNA_BINDING	0.000424247	0.0275584	0.498493	0.440954	1.82565	71	EIF2A CTU2 NSUN3 AARS2 PTCD1 TRMT10A METTL1 TRMT1 RPL35A TARS1 TRMT10C RPUSD4 TRMU SARS1 KARS1 CTU1 IGHMBP2 EIF2S3 RARS1 MARS1 ELP5 YRDC XPO5	4.20768e-05	0.00262391	0.557332	-0.50516	-2.11524	71	AARS1 RPL35A YARS1 CARS1 SARS1 ELP5 EIF2A TARS1 EIF2S3 IARS1 XPO5 SLFN11 KARS1 MARS1 METTL1 ALKBH1 EEF1A1 XPOT MRPS27 FARSA TRMT10A CTU1 NSUN3 CTU2 TERT
