## Supplementary Table S4 for "Lithium partially rescues gene expression and enhancer activity from heterozygous knockout of *AKAP11* while inducing novel differential changes"

### Sheet: Rescued and Induced DEGS ALL
Gene	log2FC.KO_UNT_vs_WT_UNT	Padj.KO_UNT_vs_WT_UNT	log2FC.KO_Li_vs_WT_UNT	Padj.KO_Li_vs_WT_UNT	diff
WNT3A	-0.520572	0.664496	-3.04884	0.0379276	-2.52827
PAX3	-0.783648	0.435356	-3.18094	0.0184913	-2.39729
BMP8A	1.41536	0.0338835	-0.722344	0.217891	-2.13771
CHRND	4.49952	0.0153156	2.42242	0.123265	-2.07711
RN7SKP137	-2.94945	0.00720919	-0.910296	0.342911	2.03915
LINC01621	2.54444	0.00157359	0.541106	0.306255	-2.00334
TMEM229BP1	1.3144	0.00463252	-0.682086	0.0986151	-1.99649
SCARA5	-0.519816	0.244996	-2.28508	0.000827172	-1.76526
MIR124-3	-1.49327	0.016336	0.262668	0.6165	1.75594
TLX3	-0.538128	0.194848	-2.26623	0.000931534	-1.7281
FOXD3-AS1	-0.523118	0.337817	-2.2378	0.00301728	-1.71468
PPP3R2	0.201587	0.680759	-1.50176	0.0163134	-1.70335
LINC02735	-1.88413	0.151276	-3.56113	0.025909	-1.677
LINC02418	-1.06522	0.193077	-2.695	0.014306	-1.62977
HPD	3.84707	0.00869177	2.27669	0.0916553	-1.57038
FGFBP2	5.51864	0.0388262	3.95803	0.111525	-1.56061
LINC01346	-0.858433	0.228217	-2.41172	0.0116547	-1.55329
FGFBP1	3.04332	0.00924079	1.51877	0.104508	-1.52455
VTN	1.68254	0.0206035	0.177838	0.788606	-1.50471
RPL26P31	-0.109718	0.871957	-1.5674	0.0370529	-1.45768
IRX4	-2.36877	0.0132116	-0.913539	0.25994	1.45523
C11orf98P1	2.08238	0.0399168	0.631395	0.530192	-1.45098
FBXO32	3.06894	0.00700899	1.63399	0.083024	-1.43495
LRRC14B	2.05202	0.00199124	0.628718	0.192727	-1.4233
F10	-0.562548	0.349622	-1.96849	0.0151747	-1.40595
MMP10	-0.835798	0.184967	-2.20565	0.00855959	-1.36985
ZNF831	1.48328	0.0341579	0.115386	0.875378	-1.36789
HNRNPCP6	1.06385	0.0431357	-0.295396	0.591494	-1.35925
MIR382	-0.903899	0.262756	-2.25611	0.0270938	-1.35221
RAMP3	1.65376	0.0446533	0.318893	0.702167	-1.33487
RPL19P6	0.194836	0.682331	-1.13324	0.0477584	-1.32807
TFAP2A-AS1	-0.796936	0.0893727	-2.11183	0.00270671	-1.31489
ZNF185	2.22391	0.0181822	0.91146	0.249149	-1.31245
THEM7P	1.28899	0.0478366	0.0271729	0.971374	-1.26181
DDX50P2	-0.0531167	0.917517	-1.29233	0.0242608	-1.23922
MIR1255A	1.06189	0.0476359	-0.172567	0.765172	-1.23445
LINC01085	0.84661	0.0208406	-0.37197	0.273569	-1.21858
MIR1185-2	-0.954439	0.168242	-2.15419	0.0148586	-1.19975
TMPRSS7	0.130516	0.727806	-1.05677	0.0220155	-1.18728
HMX1	-1.42469	0.082163	-2.60789	0.0150357	-1.1832
GPR179	1.33674	0.0116835	0.154511	0.718644	-1.18223
RNF152P1	0.335637	0.297796	-0.827137	0.0209472	-1.16277
LINC02730	-0.867444	0.200458	-2.02678	0.0118234	-1.15934
RPL21P48	0.43311	0.166005	-0.723203	0.0356588	-1.15631
TFPI2	0.297552	0.0893875	-0.832072	0.000741614	-1.12962
HOXB4	-2.72873	0.0630859	-3.85005	0.0209606	-1.12132
CACNA1C-AS1	-1.64753	0.00996898	-0.530738	0.223547	1.11679
LINC01285	-0.26527	0.523837	-1.35755	0.0121362	-1.09228
LMX1B-DT	-0.679079	0.293859	-1.77038	0.0354198	-1.0913
CRMA	-1.5226	0.15274	-2.60456	0.0455251	-1.08196
SULT1C2	2.34052	0.0132116	1.25857	0.155585	-1.08195
PRDM13	-1.33001	0.169313	-2.40541	0.0368927	-1.0754
MIR495	-0.329174	0.553921	-1.4019	0.0444191	-1.07272
PDE7B	2.07756	0.00333321	1.00919	0.0621109	-1.06837
GLRA1	-3.02898	0.0255042	-1.96063	0.128378	1.06835
FOXCUT	5.39746	0.0476359	4.33569	0.107676	-1.06177
MIR8082	1.56431	0.00966131	0.512612	0.356725	-1.0517
RN7SKP56	0.825798	0.0203631	-0.225417	0.502571	-1.05122
SNORD114-24	-0.338798	0.516802	-1.387	0.0369208	-1.0482
PAFAH1B2P2	-0.488399	0.358627	-1.53647	0.0305952	-1.04807
MIR665	-1.99716	0.00946444	-0.94946	0.151784	1.0477
TMEM184C-DT	0.160811	0.585849	-0.886054	0.0251628	-1.04686
SIK1	1.35282	0.00458418	0.323733	0.342016	-1.02909
EGFLAM	-2.36113	0.0260309	-1.33672	0.174367	1.02441
RNU6-936P	1.58527	0.000931391	0.578857	0.142256	-1.00641
MIR487B	-0.739889	0.264245	-1.74364	0.0354198	-1.00375
LINC02350	-1.79483	0.114282	-2.79416	0.0412439	-0.999322
HAPLN1	3.0402	0.0252255	2.04377	0.12795	-0.99643
LINC00458	2.42308	0.032848	1.44913	0.198741	-0.973955
TRPV6	-0.844525	0.216344	-1.81387	0.0305719	-0.969345
SPHK1	2.2769	0.0323147	1.31913	0.170078	-0.957766
PCDHB5	0.689013	0.013557	-0.262008	0.247194	-0.951021
HOXC-AS3	-3.3795	0.0885052	-4.31914	0.0495408	-0.939643
NR4A3	-0.0795498	0.81547	-1.01027	0.0177175	-0.930722
TRPV5	-0.243366	0.541138	-1.16933	0.0252152	-0.925961
ANGPT4	-0.430334	0.262125	-1.33828	0.00980065	-0.907946
PLEKHG4B	1.12652	0.000520828	0.225968	0.290846	-0.900554
LRRC70	1.0603	0.0079455	0.167803	0.634639	-0.892496
PGK1P1	1.30366	0.00211945	0.41296	0.248768	-0.890697
CALCB	-1.45845	0.133727	-2.34732	0.030398	-0.888871
SLC14A2	1.60721	0.0259717	0.721623	0.264973	-0.885589
FOSL2	1.84255	0.0038806	0.974739	0.0550627	-0.867806
SMOC2	1.11435	0.00153895	0.248187	0.277333	-0.866161
IRX3	-1.74806	0.00256044	-0.88365	0.0685836	0.864409
NKX3-2	2.39144	0.0100613	1.53261	0.0837233	-0.858828
BCO1	1.78303	0.0184518	0.928901	0.215004	-0.854132
CRYGC	-1.41353	0.158141	-2.262	0.0468132	-0.84847
MTND5P2	-0.414585	0.352413	-1.26055	0.0241387	-0.845961
PLBD1	-0.822835	0.146807	-1.65946	0.0242608	-0.836626
RALGPS2-AS1	-0.711977	0.0721265	-1.53927	0.00421826	-0.82729
RGS5	1.90926	0.00618472	1.08246	0.0568498	-0.826803
MIR217HG	-0.694246	0.0748608	-1.5205	0.00387488	-0.826256
SLC7A8	2.30717	0.019149	1.48375	0.0974562	-0.823424
POPDC3	-1.9244	0.00907536	-1.10494	0.0947957	0.819464
ADAMTS19-AS1	1.75908	0.0133804	0.940819	0.154541	-0.818259
EHF	-0.873427	0.0639973	-1.69021	0.0037821	-0.816783
RPSAP16	0.918943	0.0309836	0.104651	0.804185	-0.814292
FMOD	-1.15154	0.0789722	-1.96057	0.0105924	-0.809024
TREM1	-0.703942	0.138927	-1.5129	0.0123555	-0.80896
FOXC1	2.92454	0.0323147	2.1168	0.108982	-0.807735
ASNSP3	2.662	0.00618472	1.8622	0.0509875	-0.799803
RN7SL67P	1.20948	0.00211945	0.411853	0.217761	-0.797625
PRNCR1	1.47447	0.0493293	0.68395	0.361188	-0.790517
SNX5P2	0.962245	0.0323147	0.171856	0.71492	-0.790389
RPS15AP10	0.673524	0.032484	-0.1138	0.705668	-0.787324
FGFR3	-1.42316	0.0468618	-0.63904	0.375246	0.784117
VWA8-AS1	-0.903712	0.0298316	-0.121829	0.763883	0.781884
TNC	1.5865	0.0669656	2.36646	0.0194435	0.77996
SHOX2	-1.61868	0.0184518	-0.840327	0.157872	0.778356
SLC6A4	-0.914181	0.159684	-1.68559	0.0318243	-0.771406
ZFP28-DT	0.143424	0.639868	0.911356	0.0118894	0.767932
FGF10	-1.30413	0.08084	-2.06541	0.0185554	-0.76128
TPM4P2	0.0612195	0.808252	-0.698401	0.0214934	-0.75962
SLC25A28-DT	-0.95983	0.0133438	-0.205581	0.543033	0.754249
LINC00836	2.29539	0.0385427	1.54242	0.184833	-0.752973
CERS3-AS1	0.819934	0.040416	0.0684621	0.887062	-0.751472
FZD10	-2.56969	0.0426208	-1.81863	0.146889	0.751058
BNAT1	2.00919	0.0217447	1.26067	0.110355	-0.748513
RN7SL57P	1.05896	0.00602952	0.311936	0.39621	-0.747026
PPIAP30	0.971365	0.0388262	0.226213	0.646647	-0.745152
HOXD11	-5.00992	0.0437047	-4.27184	0.0934976	0.738086
HSPA2	-0.477926	0.238547	-1.21307	0.0248914	-0.73514
SPICP4	0.951429	0.0387539	0.21749	0.614789	-0.733939
DONSONP1	1.23036	0.0397583	0.501587	0.365081	-0.728776
DIO2	2.34521	0.0298316	1.61759	0.105292	-0.727619
LUM	-0.795167	0.105613	-1.52207	0.0121407	-0.726905
PKHD1L1	-0.120203	0.723697	-0.845507	0.038769	-0.725304
PGAM1P7	1.21559	0.049383	0.490561	0.415728	-0.725032
MIR23B	1.89602	0.0287976	1.17215	0.159194	-0.723876
KRT18	-0.246448	0.247965	-0.970021	0.00281597	-0.723573
KCNJ16	-0.32329	0.411566	-1.04652	0.0437038	-0.723226
TEKT5	-0.535115	0.218486	-1.25395	0.0161054	-0.718831
NAMA	-0.417558	0.174827	-1.13631	0.00477407	-0.71875
MX2	-1.77795	0.0639513	-2.49269	0.0298203	-0.714736
MIR431	-0.85218	0.162923	-1.56672	0.0338186	-0.71454
GAL	-1.89887	0.0461789	-1.1861	0.180357	0.712771
H2AC7	-1.09659	0.032484	-0.384888	0.434171	0.711703
NAP1L6P	-3.0729	0.0183353	-2.36287	0.0553542	0.710035
BZW1P2	0.99167	0.0417159	0.281887	0.552115	-0.709784
RBM47	2.38131	0.0217447	1.67153	0.0891976	-0.70978
MEOX1	1.99246	0.0194703	1.28587	0.10552	-0.706593
LINC01409	1.02284	0.0109728	0.321752	0.361726	-0.701088
LINC00683	-1.12768	0.120141	-1.82469	0.0376057	-0.69701
PROK2	0.521564	0.29552	1.21656	0.0435973	0.694995
SNORD114-11	-0.869132	0.104062	-1.56396	0.0201976	-0.694831
GAPLINC	1.6702	0.0159332	0.985552	0.138053	-0.684646
DUSP10	-0.143226	0.498916	0.538341	0.0441823	0.681567
OPRM1	-0.459862	0.123193	-1.13756	0.00613478	-0.6777
TRPC7	-1.08799	0.0793248	-1.76524	0.0118201	-0.677252
ZNF469	1.19351	0.0362278	0.517806	0.302637	-0.6757
G0S2	-2.27704	0.0217447	-1.60747	0.0820346	0.669574
AQP7B	1.57825	0.0289493	0.913941	0.203909	-0.664307
RNF144B	-0.453366	0.318547	-1.11653	0.049302	-0.663167
GPR83	-0.275761	0.303259	-0.935674	0.0113659	-0.659913
LOX	0.521447	0.240503	1.17802	0.0333218	0.656569
LINC01915	-0.843254	0.193384	-1.49949	0.0492306	-0.656232
SNHG14	-0.282736	0.392652	-0.938289	0.025891	-0.655554
LINC00620	-0.35335	0.303243	-1.00837	0.0170064	-0.655021
RPL23AP34	1.05683	0.00259432	0.401989	0.229218	-0.654845
NPPC	-0.467748	0.134464	-1.12176	0.00820039	-0.654012
FAM107A	1.56359	0.0811333	2.21671	0.0296183	0.653128
MRPL35P3	1.50262	0.0188974	0.852461	0.158184	-0.650163
RYR3	0.486323	0.00866148	-0.163519	0.323191	-0.649842
LINC02024	1.17032	0.0296518	0.521453	0.32139	-0.648867
FBXW10	-0.807509	0.049383	-0.164091	0.696334	0.643419
ENPP6	3.1321	0.0248458	2.48973	0.0831514	-0.642369
APOL4	2.70127	0.0210256	2.05982	0.071382	-0.64145
LINC00463	0.847519	0.148136	1.48841	0.0302329	0.640895
ABCC3	2.53111	0.0232932	1.89208	0.0751845	-0.639034
IMPDH1P5	1.30038	0.00119697	0.664892	0.0633849	-0.635484
C1QL3	1.73421	0.0172966	1.10254	0.0933685	-0.63167
BTG1-DT	-0.986701	0.0436399	-0.355619	0.466526	0.631082
MIR4654	1.46969	0.00547356	0.840935	0.0952367	-0.628759
TFF3	-1.78509	0.0643049	-2.41329	0.025909	-0.628196
MIR378D2HG	0.474173	0.29209	1.09765	0.0453319	0.623479
ADAMTS9-AS2	1.41756	0.0331734	0.795767	0.223447	-0.621789
MMP19	3.98047	0.0203794	3.36637	0.0620343	-0.614102
MIR1262	1.04739	0.0397223	0.435304	0.391984	-0.612081
PSMD6-AS2	0.438954	0.0493319	-0.172359	0.419773	-0.611313
CLDN23	-1.2484	0.0354029	-0.641847	0.23035	0.606551
LINC02944	4.37256	0.0361977	3.76606	0.0734597	-0.606497
MAFA	-0.927861	0.0632313	-1.53199	0.0106456	-0.604126
TRPM2	-1.10235	0.134895	-1.70409	0.0474564	-0.601737
DUSP1	1.16841	0.00784747	0.56778	0.10714	-0.600633

### Sheet: DEG->NonDEG -Figure2B
Gene	log2FC.KO_UNT_vs_WT_UNT	Padj.KO_UNT_vs_WT_UNT	log2FC.KO_Li_vs_WT_UNT	Padj.KO_Li_vs_WT_UNT	diff
BMP8A	1.41536	0.0338835	-0.722344	0.217891	-2.13771
CHRND	4.49952	0.0153156	2.42242	0.123265	-2.07711
RN7SKP137	-2.94945	0.00720919	-0.910296	0.342911	2.03915
LINC01621	2.54444	0.00157359	0.541106	0.306255	-2.00334
TMEM229BP1	1.3144	0.00463252	-0.682086	0.0986151	-1.99649
MIR124-3	-1.49327	0.016336	0.262668	0.6165	1.75594
HPD	3.84707	0.00869177	2.27669	0.0916553	-1.57038
FGFBP2	5.51864	0.0388262	3.95803	0.111525	-1.56061
FGFBP1	3.04332	0.00924079	1.51877	0.104508	-1.52455
VTN	1.68254	0.0206035	0.177838	0.788606	-1.50471
IRX4	-2.36877	0.0132116	-0.913539	0.25994	1.45523
C11orf98P1	2.08238	0.0399168	0.631395	0.530192	-1.45098
FBXO32	3.06894	0.00700899	1.63399	0.083024	-1.43495
LRRC14B	2.05202	0.00199124	0.628718	0.192727	-1.4233
ZNF831	1.48328	0.0341579	0.115386	0.875378	-1.36789
HNRNPCP6	1.06385	0.0431357	-0.295396	0.591494	-1.35925
RAMP3	1.65376	0.0446533	0.318893	0.702167	-1.33487
ZNF185	2.22391	0.0181822	0.91146	0.249149	-1.31245
THEM7P	1.28899	0.0478366	0.0271729	0.971374	-1.26181
MIR1255A	1.06189	0.0476359	-0.172567	0.765172	-1.23445
LINC01085	0.84661	0.0208406	-0.37197	0.273569	-1.21858
GPR179	1.33674	0.0116835	0.154511	0.718644	-1.18223
CACNA1C-AS1	-1.64753	0.00996898	-0.530738	0.223547	1.11679
SULT1C2	2.34052	0.0132116	1.25857	0.155585	-1.08195
PDE7B	2.07756	0.00333321	1.00919	0.0621109	-1.06837
GLRA1	-3.02898	0.0255042	-1.96063	0.128378	1.06835
FOXCUT	5.39746	0.0476359	4.33569	0.107676	-1.06177
MIR8082	1.56431	0.00966131	0.512612	0.356725	-1.0517
RN7SKP56	0.825798	0.0203631	-0.225417	0.502571	-1.05122
MIR665	-1.99716	0.00946444	-0.94946	0.151784	1.0477
SIK1	1.35282	0.00458418	0.323733	0.342016	-1.02909
EGFLAM	-2.36113	0.0260309	-1.33672	0.174367	1.02441
RNU6-936P	1.58527	0.000931391	0.578857	0.142256	-1.00641
HAPLN1	3.0402	0.0252255	2.04377	0.12795	-0.99643
LINC00458	2.42308	0.032848	1.44913	0.198741	-0.973955
SPHK1	2.2769	0.0323147	1.31913	0.170078	-0.957766
PCDHB5	0.689013	0.013557	-0.262008	0.247194	-0.951021
PLEKHG4B	1.12652	0.000520828	0.225968	0.290846	-0.900554
LRRC70	1.0603	0.0079455	0.167803	0.634639	-0.892496
PGK1P1	1.30366	0.00211945	0.41296	0.248768	-0.890697
SLC14A2	1.60721	0.0259717	0.721623	0.264973	-0.885589
FOSL2	1.84255	0.0038806	0.974739	0.0550627	-0.867806
SMOC2	1.11435	0.00153895	0.248187	0.277333	-0.866161
IRX3	-1.74806	0.00256044	-0.88365	0.0685836	0.864409
NKX3-2	2.39144	0.0100613	1.53261	0.0837233	-0.858828
BCO1	1.78303	0.0184518	0.928901	0.215004	-0.854132
RGS5	1.90926	0.00618472	1.08246	0.0568498	-0.826803
SLC7A8	2.30717	0.019149	1.48375	0.0974562	-0.823424
POPDC3	-1.9244	0.00907536	-1.10494	0.0947957	0.819464
ADAMTS19-AS1	1.75908	0.0133804	0.940819	0.154541	-0.818259
RPSAP16	0.918943	0.0309836	0.104651	0.804185	-0.814292
FOXC1	2.92454	0.0323147	2.1168	0.108982	-0.807735
ASNSP3	2.662	0.00618472	1.8622	0.0509875	-0.799803
RN7SL67P	1.20948	0.00211945	0.411853	0.217761	-0.797625
PRNCR1	1.47447	0.0493293	0.68395	0.361188	-0.790517
SNX5P2	0.962245	0.0323147	0.171856	0.71492	-0.790389
RPS15AP10	0.673524	0.032484	-0.1138	0.705668	-0.787324
FGFR3	-1.42316	0.0468618	-0.63904	0.375246	0.784117
VWA8-AS1	-0.903712	0.0298316	-0.121829	0.763883	0.781884
SHOX2	-1.61868	0.0184518	-0.840327	0.157872	0.778356
SLC25A28-DT	-0.95983	0.0133438	-0.205581	0.543033	0.754249
LINC00836	2.29539	0.0385427	1.54242	0.184833	-0.752973
CERS3-AS1	0.819934	0.040416	0.0684621	0.887062	-0.751472
FZD10	-2.56969	0.0426208	-1.81863	0.146889	0.751058
BNAT1	2.00919	0.0217447	1.26067	0.110355	-0.748513
RN7SL57P	1.05896	0.00602952	0.311936	0.39621	-0.747026
PPIAP30	0.971365	0.0388262	0.226213	0.646647	-0.745152
HOXD11	-5.00992	0.0437047	-4.27184	0.0934976	0.738086
SPICP4	0.951429	0.0387539	0.21749	0.614789	-0.733939
DONSONP1	1.23036	0.0397583	0.501587	0.365081	-0.728776
DIO2	2.34521	0.0298316	1.61759	0.105292	-0.727619
PGAM1P7	1.21559	0.049383	0.490561	0.415728	-0.725032
MIR23B	1.89602	0.0287976	1.17215	0.159194	-0.723876
GAL	-1.89887	0.0461789	-1.1861	0.180357	0.712771
H2AC7	-1.09659	0.032484	-0.384888	0.434171	0.711703
NAP1L6P	-3.0729	0.0183353	-2.36287	0.0553542	0.710035
BZW1P2	0.99167	0.0417159	0.281887	0.552115	-0.709784
RBM47	2.38131	0.0217447	1.67153	0.0891976	-0.70978
MEOX1	1.99246	0.0194703	1.28587	0.10552	-0.706593
LINC01409	1.02284	0.0109728	0.321752	0.361726	-0.701088
GAPLINC	1.6702	0.0159332	0.985552	0.138053	-0.684646
ZNF469	1.19351	0.0362278	0.517806	0.302637	-0.6757
G0S2	-2.27704	0.0217447	-1.60747	0.0820346	0.669574
AQP7B	1.57825	0.0289493	0.913941	0.203909	-0.664307
RPL23AP34	1.05683	0.00259432	0.401989	0.229218	-0.654845
MRPL35P3	1.50262	0.0188974	0.852461	0.158184	-0.650163
RYR3	0.486323	0.00866148	-0.163519	0.323191	-0.649842
LINC02024	1.17032	0.0296518	0.521453	0.32139	-0.648867
FBXW10	-0.807509	0.049383	-0.164091	0.696334	0.643419
ENPP6	3.1321	0.0248458	2.48973	0.0831514	-0.642369
APOL4	2.70127	0.0210256	2.05982	0.071382	-0.64145
ABCC3	2.53111	0.0232932	1.89208	0.0751845	-0.639034
IMPDH1P5	1.30038	0.00119697	0.664892	0.0633849	-0.635484
C1QL3	1.73421	0.0172966	1.10254	0.0933685	-0.63167
BTG1-DT	-0.986701	0.0436399	-0.355619	0.466526	0.631082
MIR4654	1.46969	0.00547356	0.840935	0.0952367	-0.628759
ADAMTS9-AS2	1.41756	0.0331734	0.795767	0.223447	-0.621789
MMP19	3.98047	0.0203794	3.36637	0.0620343	-0.614102
MIR1262	1.04739	0.0397223	0.435304	0.391984	-0.612081
PSMD6-AS2	0.438954	0.0493319	-0.172359	0.419773	-0.611313
CLDN23	-1.2484	0.0354029	-0.641847	0.23035	0.606551
LINC02944	4.37256	0.0361977	3.76606	0.0734597	-0.606497
DUSP1	1.16841	0.00784747	0.56778	0.10714	-0.600633

### Sheet: NonDEG->DEG-Figure2C
Gene	log2FC.Het_AKAP11-KO_UNT_vs_WT_UNT	Padj.Het_KO_UNT_vs_WT_UNT	log2FC.Het_AKAP11_KO_Li_vs_WT_UNT	Padj.Het_AKAP11-KO_Li_vs_WT_UNT	diff
WNT3A	-0.520572	0.664496	-3.04884	0.0379276	-2.52827
PAX3	-0.783648	0.435356	-3.18094	0.0184913	-2.39729
SCARA5	-0.519816	0.244996	-2.28508	0.000827172	-1.76526
TLX3	-0.538128	0.194848	-2.26623	0.000931534	-1.7281
FOXD3-AS1	-0.523118	0.337817	-2.2378	0.00301728	-1.71468
PPP3R2	0.201587	0.680759	-1.50176	0.0163134	-1.70335
LINC02735	-1.88413	0.151276	-3.56113	0.025909	-1.677
LINC02418	-1.06522	0.193077	-2.695	0.014306	-1.62977
LINC01346	-0.858433	0.228217	-2.41172	0.0116547	-1.55329
RPL26P31	-0.109718	0.871957	-1.5674	0.0370529	-1.45768
F10	-0.562548	0.349622	-1.96849	0.0151747	-1.40595
MMP10	-0.835798	0.184967	-2.20565	0.00855959	-1.36985
MIR382	-0.903899	0.262756	-2.25611	0.0270938	-1.35221
RPL19P6	0.194836	0.682331	-1.13324	0.0477584	-1.32807
TFAP2A-AS1	-0.796936	0.0893727	-2.11183	0.00270671	-1.31489
DDX50P2	-0.0531167	0.917517	-1.29233	0.0242608	-1.23922
MIR1185-2	-0.954439	0.168242	-2.15419	0.0148586	-1.19975
TMPRSS7	0.130516	0.727806	-1.05677	0.0220155	-1.18728
HMX1	-1.42469	0.082163	-2.60789	0.0150357	-1.1832
RNF152P1	0.335637	0.297796	-0.827137	0.0209472	-1.16277
LINC02730	-0.867444	0.200458	-2.02678	0.0118234	-1.15934
RPL21P48	0.43311	0.166005	-0.723203	0.0356588	-1.15631
TFPI2	0.297552	0.0893875	-0.832072	0.000741614	-1.12962
HOXB4	-2.72873	0.0630859	-3.85005	0.0209606	-1.12132
LINC01285	-0.26527	0.523837	-1.35755	0.0121362	-1.09228
LMX1B-DT	-0.679079	0.293859	-1.77038	0.0354198	-1.0913
CRMA	-1.5226	0.15274	-2.60456	0.0455251	-1.08196
PRDM13	-1.33001	0.169313	-2.40541	0.0368927	-1.0754
MIR495	-0.329174	0.553921	-1.4019	0.0444191	-1.07272
SNORD114-24	-0.338798	0.516802	-1.387	0.0369208	-1.0482
PAFAH1B2P2	-0.488399	0.358627	-1.53647	0.0305952	-1.04807
TMEM184C-DT	0.160811	0.585849	-0.886054	0.0251628	-1.04686
MIR487B	-0.739889	0.264245	-1.74364	0.0354198	-1.00375
LINC02350	-1.79483	0.114282	-2.79416	0.0412439	-0.999322
TRPV6	-0.844525	0.216344	-1.81387	0.0305719	-0.969345
HOXC-AS3	-3.3795	0.0885052	-4.31914	0.0495408	-0.939643
NR4A3	-0.0795498	0.81547	-1.01027	0.0177175	-0.930722
TRPV5	-0.243366	0.541138	-1.16933	0.0252152	-0.925961
ANGPT4	-0.430334	0.262125	-1.33828	0.00980065	-0.907946
CALCB	-1.45845	0.133727	-2.34732	0.030398	-0.888871
CRYGC	-1.41353	0.158141	-2.262	0.0468132	-0.84847
MTND5P2	-0.414585	0.352413	-1.26055	0.0241387	-0.845961
PLBD1	-0.822835	0.146807	-1.65946	0.0242608	-0.836626
RALGPS2-AS1	-0.711977	0.0721265	-1.53927	0.00421826	-0.82729
MIR217HG	-0.694246	0.0748608	-1.5205	0.00387488	-0.826256
EHF	-0.873427	0.0639973	-1.69021	0.0037821	-0.816783
FMOD	-1.15154	0.0789722	-1.96057	0.0105924	-0.809024
TREM1	-0.703942	0.138927	-1.5129	0.0123555	-0.80896
TNC	1.5865	0.0669656	2.36646	0.0194435	0.77996
SLC6A4	-0.914181	0.159684	-1.68559	0.0318243	-0.771406
ZFP28-DT	0.143424	0.639868	0.911356	0.0118894	0.767932
FGF10	-1.30413	0.08084	-2.06541	0.0185554	-0.76128
TPM4P2	0.0612195	0.808252	-0.698401	0.0214934	-0.75962
HSPA2	-0.477926	0.238547	-1.21307	0.0248914	-0.73514
LUM	-0.795167	0.105613	-1.52207	0.0121407	-0.726905
PKHD1L1	-0.120203	0.723697	-0.845507	0.038769	-0.725304
KRT18	-0.246448	0.247965	-0.970021	0.00281597	-0.723573
KCNJ16	-0.32329	0.411566	-1.04652	0.0437038	-0.723226
TEKT5	-0.535115	0.218486	-1.25395	0.0161054	-0.718831
NAMA	-0.417558	0.174827	-1.13631	0.00477407	-0.71875
MX2	-1.77795	0.0639513	-2.49269	0.0298203	-0.714736
MIR431	-0.85218	0.162923	-1.56672	0.0338186	-0.71454
LINC00683	-1.12768	0.120141	-1.82469	0.0376057	-0.69701
PROK2	0.521564	0.29552	1.21656	0.0435973	0.694995
SNORD114-11	-0.869132	0.104062	-1.56396	0.0201976	-0.694831
DUSP10	-0.143226	0.498916	0.538341	0.0441823	0.681567
OPRM1	-0.459862	0.123193	-1.13756	0.00613478	-0.6777
TRPC7	-1.08799	0.0793248	-1.76524	0.0118201	-0.677252
RNF144B	-0.453366	0.318547	-1.11653	0.049302	-0.663167
GPR83	-0.275761	0.303259	-0.935674	0.0113659	-0.659913
LOX	0.521447	0.240503	1.17802	0.0333218	0.656569
LINC01915	-0.843254	0.193384	-1.49949	0.0492306	-0.656232
SNHG14	-0.282736	0.392652	-0.938289	0.025891	-0.655554
LINC00620	-0.35335	0.303243	-1.00837	0.0170064	-0.655021
NPPC	-0.467748	0.134464	-1.12176	0.00820039	-0.654012
FAM107A	1.56359	0.0811333	2.21671	0.0296183	0.653128
LINC00463	0.847519	0.148136	1.48841	0.0302329	0.640895
TFF3	-1.78509	0.0643049	-2.41329	0.025909	-0.628196
MIR378D2HG	0.474173	0.29209	1.09765	0.0453319	0.623479
MAFA	-0.927861	0.0632313	-1.53199	0.0106456	-0.604126
TRPM2	-1.10235	0.134895	-1.70409	0.0474564	-0.601737
