## Supplementary Table S5 for "Lithium partially rescues gene expression and enhancer activity from heterozygous knockout of *AKAP11* while inducing novel differential changes"

### Sheet: Supplementary Table 5_TF Target
Enrichment FDR	nGenes	Pathway Genes	Fold Enrichment	Pathway	URL	Genes
0.000208229	13	436	5.60976	GGATTA V$PITX2 Q2	https://amp.pharm.mssm.edu/Enrichr	FGFR3 FOSL2 SLC6A4 PRDM13 EHF DUSP10 GLRA1 WNT3A NPPC PROK2 SHOX2 IRX3 HOXB4
0.00113424	16	941	3.69767	TATAAA V$TATA 01	https://amp.pharm.mssm.edu/Enrichr	FGF10 FOSL2 ANGPT4 IRX4 NR4A3 MMP19 G0S2 HOXD11 PAX3 HAPLN1 NPPC PROK2 MMP10 SHOX2 HOXB4 DIO2
0.0051764	7	177	7.63435	V$TCF4 Q5	https://amp.pharm.mssm.edu/Enrichr	FGF10 SLC7A8 PRDM13 NR4A3 PAX3 HAPLN1 HOXB4
0.00642228	7	183	7.05453	V$BRN2 01	https://amp.pharm.mssm.edu/Enrichr	FGFR3 FGF10 SLC6A4 SMOC2 IRX4 NR4A3 DUSP10
0.0100668	14	854	3.11345	CTTTGA V$LEF1 Q2	https://amp.pharm.mssm.edu/Enrichr	MEOX1 FGFR3 FGF10 SLC7A8 SLC6A4 FZD10 PRDM13 NR4A3 PAX3 DUSP10 HAPLN1 FBXO32 HOXB4 PKHD1L1
0.0100668	6	142	7.64308	YTAATTAA V$LHX3 01	https://amp.pharm.mssm.edu/Enrichr	FZD10 OPRM1 IRX4 PAX3 PROK2 SHOX2
0.0114387	6	157	7.18334	V$IK3 01	https://amp.pharm.mssm.edu/Enrichr	FGF10 EHF RGS5 PROK2 HOXB4 DIO2
0.0246352	6	191	5.97115	V$PITX2 Q2	https://amp.pharm.mssm.edu/Enrichr	FOSL2 DUSP10 GLRA1 NPPC SHOX2 HOXB4
0.0246352	6	189	5.82552	V$PR Q2	https://amp.pharm.mssm.edu/Enrichr	FOXC1 FGF10 LOX IRX4 NR4A3 PAX3
0.0246352	6	195	5.93407	V$OCT1 06	https://amp.pharm.mssm.edu/Enrichr	FGFR3 LOX HOXD11 DUSP10 IRX3 HOXB4
0.0258428	18	1377	2.29476	AACTTT UNKNOWN	https://amp.pharm.mssm.edu/Enrichr	FGF10 PRDM13 LOX IRX4 NR4A3 TREM1 EHF LUM DUSP10 HAPLN1 PROK2 TLX3 SHOX2 SPHK1 IRX3 HOXB4 MAFA RYR3
0.0301987	10	582	3.2967	TAATTA V$CHX10 01	https://amp.pharm.mssm.edu/Enrichr	FZD10 OPRM1 IRX4 POPDC3 PAX3 HAPLN1 WNT3A PROK2 SHOX2 HOXB4
0.0301987	4	80	9.23077	YAATNRNNNYNATT UNKNOWN	https://amp.pharm.mssm.edu/Enrichr	IRX4 CHRND KCNJ16 SHOX2
0.0547443	8	432	3.47097	WTGAAAT UNKNOWN	https://amp.pharm.mssm.edu/Enrichr	FGF10 FZD10 LOX NR4A3 G0S2 PAX3 DUSP10 HAPLN1
0.0547443	5	165	5.52885	V$FOXO1 02	https://amp.pharm.mssm.edu/Enrichr	FGF10 FOSL2 IRX4 KCNJ16 HOXB4
0.0547443	5	180	5.49072	V$IRF1 01	https://amp.pharm.mssm.edu/Enrichr	LOX PAX3 DUSP10 GLRA1 DIO2
0.0547443	5	169	5.52885	V$NKX61 01	https://amp.pharm.mssm.edu/Enrichr	SLC6A4 PRDM13 IRX4 NR4A3 KCNJ16
0.0654011	11	826	2.64583	TGANTCA V$AP1 C	https://amp.pharm.mssm.edu/Enrichr	FGF10 SLC7A8 TFPI2 PRDM13 MMP19 G0S2 POPDC3 EHF PROK2 SHOX2 HOXB4
0.0654011	5	172	5.13648	V$CREB Q3	https://amp.pharm.mssm.edu/Enrichr	IRX4 DUSP1 HOXD11 PAX3 DIO2
0.0671073	6	273	4.10036	YATTNATC UNKNOWN	https://amp.pharm.mssm.edu/Enrichr	PRDM13 EHF HAPLN1 GLRA1 IRX3 HOXB4
