## Supplementary Table S6 for "Lithium partially rescues gene expression and enhancer activity from heterozygous knockout of *AKAP11* while inducing novel differential changes"

### Sheet: Sheet1
Immunoblot Band Quantification
Same membrane	Samples	phGSK3B RAW	GAPDH Raw	pGSK3B/GAPDH
	WT_SBP009_UNT(1)	5596.8	5179.64	1.08054
	WT_SBP009_UNT (2)	6946.46	5457.86	1.27274
	WT_SBP009_UNT (3)	7300.05	5344.74	1.36584
	Het-AKAP11-KO_UNT_Clone16	5496.15	7354.64	0.747303
	Het-AKAP11-KO_UNT_Clone 21	2780.47	4453.03	0.624399
	Het-AKAP11-KO_UNT_Clone 20	7660.92	8348.93	0.917593
	WT_SBP009_Li(1)	9229.65	7066.03	1.3062
	WT_SBP009_Li(2)	6840.1	3380.91	2.02315
	WT_SBP009_Li(3)	12961.7	7046.86	1.83935
	Het-AKAP11-KO_Li_clone 16	4318.78	2902.5	1.48795
	Het-AKAP11-KO_Li_Clone 21	6524.46	5573.74	1.17057
	Het-AKAP11-KO_Li_Clone 20	7620.05	4525.81	1.68369
