## Supplementary Table S7 for "Lithium partially rescues gene expression and enhancer activity from heterozygous knockout of *AKAP11* while inducing novel differential changes"

### Sheet: KOLi vs KOUNT H3K27ac
Peak	Refseq_ID	Gene_Symbol	Gene_Biotype	Annotation	Distance_TSS	log2FC.Het_AKAP11_Het_AKAP11_KO_Li_vs_Het_AKAP11_KO_UNT	Pval.Het_AKAP11_Het_AKAP11_KO_Li_vs_Het_AKAP11_KO_UNT	Padj.Het_AKAP11_Het_AKAP11_KO_Li_vs_Het_AKAP11_KO_UNT	tstat.Het_AKAP11_Het_AKAP11_KO_Li_vs_Het_AKAP11_KO_UNT
chr1_22344976_22345647	NR_039613	MIR4418	miRNA	Intergenic	79073	-1.26507	9.64672e-06	0.0450228	-9.86575
chr1_36207142_36207364	NM_005119	THRAP3	protein_coding	Intergenic	-17190	-1.08699	3.59998e-05	0.0450228	-8.24251
chr1_48640900_48641366	NM_024603	BEND5	protein_coding	intron	135758	-1.33612	1.73834e-05	0.0450228	-9.10948
chr1_100875432_100875874	NM_001439	EXTL2	protein_coding	intron	19189	1.508	2.58185e-05	0.0450228	8.6295
chr1_150181255_150184347	NR_135098	NA	NA	Intergenic	22073	0.595005	4.33356e-05	0.0464783	8.03284
chr1_202630619_202631685	NM_177402	SYT2	protein_coding	intron	12301	0.966629	8.74568e-06	0.0450228	9.99678
chr1_208479639_208480013	NM_025179	PLXNA2	protein_coding	Intergenic	-235442	1.8648	5.21949e-05	0.0477161	7.82686
chr1_239725779_239726201	NR_103776	CHRM3-AS2	lncRNA	intron	-6871	-1.71666	5.11137e-06	0.0450228	-10.7417
chr1_245408438_245410251	NR_151721	KIF26B-AS1	lncRNA	intron	-174828	-0.824428	3.93271e-05	0.0454349	-8.14203
chr10_55518537_55518997	NM_001190478	NA	NA	intron	-80275	-1.75379	1.2504e-05	0.0450228	-9.52622
chr10_62034476_62035181	NM_032199	ARID5B	protein_coding	intron	-14528	-0.794719	4.56397e-05	0.0464783	-7.97504
chr10_123948523_123948858	NM_198148	CPXM2	protein_coding	Intergenic	-56884	-2.17771	1.36481e-05	0.0450228	-9.41393
chr10_131315179_131315573	NM_174937	TCERG1L	protein_coding	Intergenic	-3655	1.94514	3.71165e-05	0.0454013	8.20768
chr11_19842561_19842954	NR_039843	MIR4694	miRNA	intron	-82675	-1.48121	1.54321e-05	0.0450228	-9.25826
chr11_132543064_132543990	NR_046820	NTM-IT	lncRNA	intron	259225	-1.42985	4.36183e-05	0.0464783	-8.02557
chr12_2239351_2240003	NR_046578	CACNA1C-AS4	lncRNA	intron	-16196	-1.08806	3.23344e-05	0.0450228	-8.36593
chr12_52974891_52975226	NM_002273	KRT8	protein_coding	Intergenic	-25199	-0.935029	2.94589e-05	0.0450228	-8.4742
chr12_92539225_92542320	NR_144532	NA	NA	Intergenic	74094	0.756872	5.03546e-05	0.0477161	7.86628
chr12_92738181_92738460	NM_001004330	NA	NA	intron	1832	-1.39178	3.23245e-05	0.0450228	-8.36629
chr12_118912432_118913326	NM_194286	SRRM4	protein_coding	Intergenic	-68662	-1.57836	1.92356e-05	0.0450228	-8.98455
chr12_125193101_125195216	NM_052907	TMEM132B	protein_coding	intron	7773	0.638945	4.60245e-05	0.0464783	7.96571
chr13_34011378_34011773	NM_002915	RFC3	protein_coding	Intergenic	193427	-1.8735	5.99276e-06	0.0450228	-10.5161
chr13_45626812_45627458	NM_182542	ERICH6B	protein_coding	Intergenic	-11396	-0.977659	1.29488e-05	0.0450228	-9.48126
chr14_50825737_50832434	NM_016350	NIN	protein_coding	intron	2035	0.274723	4.56483e-05	0.0464783	7.97483
chr14_83467677_83467971	NR_146650	LINC02301	lncRNA	Intergenic	825192	1.37395	4.72063e-05	0.0471238	7.93757
chr14_84163347_84163740	NR_145983	NA	NA	Intergenic	-1108388	-1.51987	3.43237e-05	0.0450228	-8.29713
chr14_96059886_96060384	NM_020215	NA	NA	intron	20773	1.16867	1.30755e-05	0.0450228	9.46876
chr14_104881607_104882614	NR_162135	NA	NA	intron	16797	0.91952	5.02241e-05	0.0477161	7.86914
chr15_40075033_40075317	NM_033503	BMF	protein_coding	Intergenic	30911	2.38237	2.75626e-05	0.0450228	8.55224
chr16_9772318_9774301	NR_126349	LINC01195	lncRNA	intron	-317805	-1.32809	1.57769e-06	0.0450228	-12.5469
chr16_65918252_65920639	NM_001101346	NA	NA	Intergenic	-343146	0.730544	5.17972e-05	0.0477161	7.83525
chr16_77748254_77748847	NM_001105663	NUDT7	protein_coding	Intergenic	26037	-1.68379	9.90519e-06	0.0450228	-9.83068
chr16_77887224_77887762	NM_020927	VAT1L	protein_coding	intron	98929	-1.20546	2.83305e-05	0.0450228	-8.51994
chr16_80040713_80041523	NR_104660	LINC01229	lncRNA	Intergenic	245869	-1.06832	2.44394e-05	0.0450228	-8.69482
chr16_83631601_83632050	NR_036147	MIR3182	miRNA	intron	123480	-1.48915	1.98954e-05	0.0450228	-8.94326
chr17_39014952_39015307	NR_135645	LINC02079	lncRNA	Intergenic	11980	-3.18283	2.94266e-05	0.0450228	-8.47548
chr17_51913397_51913714	NM_020178	CA10	protein_coding	intron	245158	-2.32419	5.35988e-06	0.0450228	-10.674
chr17_64120058_64120371	NM_001433	ERN1	protein_coding	intron	9929	1.0689	3.30117e-05	0.0450228	8.34199
chr17_73396400_73397189	NM_012121	CDC42EP4	protein_coding	intron	-84794	-0.965773	2.91014e-05	0.0450228	-8.48848
chr17_74298150_74298493	NM_023036	DNAI2	protein_coding	intron	24088	-1.47955	1.52286e-05	0.0450228	-9.27498
chr17_74403620_74404044	NM_018653	GPRC5C	protein_coding	Intergenic	-28256	-1.34658	3.55153e-05	0.0450228	-8.25801
chr18_7115371_7118336	NM_005559	LAMA1	protein_coding	intron	943	0.386358	2.55447e-05	0.0450228	8.64215
chr18_8348026_8348424	NR_024419	NA	lncRNA	intron	18809	1.15077	1.83753e-05	0.0450228	9.04083
chr18_44887218_44888010	NR_036203	MIR4319	miRNA	intron	82552	-1.04814	3.51302e-05	0.0450228	-8.27049
chr18_67781322_67782296	NR_146471	LINC01903	lncRNA	intron	33013	-0.965503	4.15079e-05	0.0464783	-8.08117
chr18_70253076_70253926	NM_004232	SOCS6	protein_coding	Intergenic	-35544	1.14578	6.61995e-06	0.0450228	10.3772
chr19_11478025_11483097	NM_001420	ELAVL3	protein_coding	intron	485	0.311755	4.42043e-05	0.0464783	8.01065
chr2_16661488_16662044	NM_030797	CYRIA	protein_coding	intron	4068	-1.57191	1.08578e-05	0.0450228	-9.70971
chr2_18304019_18304316	NM_020905	RDH14	protein_coding	Intergenic	256485	1.76351	2.45151e-06	0.0450228	11.8403
chr2_22485454_22485768	NR_110577	LINC01884	lncRNA	Intergenic	-50868	-1.63724	2.4691e-05	0.0450228	-8.6826
chr2_95304129_95304517	NM_013434	KCNIP3	protein_coding	intron	6976	1.22911	4.57068e-05	0.0464783	7.97341
chr2_167966041_167966358	NR_131227	B3GALT1-AS1	lncRNA	intron	-25056	-1.54984	2.09851e-05	0.0450228	-8.8783
chr2_221818592_221819105	NM_004438	EPHA4	protein_coding	Intergenic	-244647	-1.8236	6.55077e-06	0.0450228	-10.3917
chr21_40834674_40835067	NM_001389	DSCAM	protein_coding	intron	12287	-1.91321	2.67938e-06	0.0450228	-11.7023
chr3_2517517_2517868	NM_175607	CNTN4	protein_coding	intron	278864	-1.22082	3.04097e-05	0.0450228	-8.43714
chr3_16475726_16476202	NM_015150	RFTN1	protein_coding	intron	37735	-0.978237	2.38381e-05	0.0450228	-8.72459
chr3_35597503_35597903	NM_016300	ARPP21	protein_coding	Intergenic	-41822	1.24878	3.87766e-05	0.0454349	8.15799
chr3_45551472_45551863	NR_048543	LARS2-AS1	lncRNA	Intergenic	-42123	1.30097	3.88323e-05	0.0454349	8.15636
chr3_69567094_69567523	NM_000248	MITF	protein_coding	Intergenic	-172155	1.23798	1.58947e-05	0.0450228	9.22116
chr3_72631051_72631711	NR_135531	NA	NA	Intergenic	32868	0.963648	2.95335e-05	0.0450228	8.47124
chr4_1753921_1754463	NM_006342	TACC3	protein_coding	Intergenic	32671	0.929997	3.97597e-05	0.0454349	8.12966
chr4_14102000_14102524	NR_033931	LINC01182	lncRNA	Intergenic	-9706	-1.22867	1.72592e-05	0.0450228	-9.11838
chr4_22236335_22236775	NR_037877	NA	NA	Intergenic	103111	1.45409	6.19114e-06	0.0450228	10.4705
chr4_126662869_126663395	NM_015693	INTU	protein_coding	Intergenic	-969825	1.12275	5.09517e-05	0.0477161	7.85332
chr4_127441144_127441734	NM_015693	INTU	protein_coding	Intergenic	-191518	-1.10854	1.43926e-05	0.0450228	-9.34636
chr5_72509244_72509643	NM_152625	ZNF366	protein_coding	Intergenic	-2034	1.42454	4.33699e-05	0.0464783	8.03195
chr5_156535617_156535968	NM_000337	SGCD	protein_coding	intron	208629	-1.31267	5.04234e-05	0.0477161	-7.86478
chr6_64644675_64645387	NM_001271675	ZC3H11C	protein_coding	intron	-656387	-1.19287	3.52894e-05	0.0450228	-8.26531
chr6_68852264_68853080	NM_001704	ADGRB3	protein_coding	intron	217390	-1.07393	2.48174e-05	0.0450228	-8.67651
chr6_125754862_125755325	NM_012259	HEY2	protein_coding	intron	5462	1.3984	5.14653e-05	0.0477161	7.8423
chr6_127514199_127521306	NM_001012279	NA	NA	intron	1271	0.267489	1.93721e-05	0.0450228	8.97588
chr6_147971765_147972297	NM_015278	SASH1	protein_coding	Intergenic	-300297	-1.79229	3.19604e-05	0.0450228	-8.37939
chr6_153250510_153250986	NM_012419	RGS17	protein_coding	Intergenic	-119466	1.07881	4.8899e-05	0.0477161	7.89861
chr7_20401028_20401378	NR_110119	ITGB8-AS1	lncRNA	intron	-69441	-2.17417	1.1294e-05	0.0450228	-9.65821
chr7_25396056_25396420	NM_022150	NPVF	protein_coding	Intergenic	-167752	-1.59236	2.85492e-05	0.0450228	-8.51092
chr7_47501313_47501854	NR_145813	NA	NA	intron	-36781	-0.932479	3.39127e-05	0.0450228	-8.31097
chr7_125222864_125223771	NR_110188	POT1-AS1	lncRNA	intron	38749	-1.02736	4.30659e-05	0.0464783	-8.03982
chr8_6072513_6072832	NR_040040	MCPH1-DT	lncRNA	Intergenic	333875	-1.41259	2.26956e-05	0.0450228	-8.78355
chr8_14319335_14320048	NR_029875	MIR383	miRNA	intron	533818	1.12179	2.70684e-05	0.0450228	8.57357
chr8_27045223_27045554	NR_031680	MIR548H4	miRNA	Intergenic	3574	-1.24121	3.41307e-05	0.0450228	-8.30361
chr8_123534971_123542333	NM_058229	FBXO32	protein_coding	intron	2554	-0.644392	7.96684e-06	0.0450228	-10.1228
chr9_28427133_28427413	NM_152570	LINGO2	protein_coding	intron	292032	-2.6396	2.13437e-05	0.0450228	-8.85774
chr9_131845552_131845926	NM_005312	RAPGEF1	protein_coding	Intergenic	-105795	1.31214	1.82804e-05	0.0450228	9.04722

### Sheet: 100kb dis_KOLi vs KOUNT H3K27ac
Peak	Refseq_ID	Gene_Symbol	Gene_Biotype	Annotation	Distance_TSS	log2FC.KO_Li_vs_KO_UNT	Pval.KO_Li_vs_KO_UNT	Padj.KO_Li_vs_KO_UNT	tstat.KO_Li_vs_KO_UNT	RNAseq_log2FC.KO_Li_vs_KO_UNT	RNAseq_Pval.KO_Li_vs_KO_UNT	RNAseq_Padj.KO_Li_vs_KO_UNT	RNAseq_tstat.KO_Li_vs_KO_UNT
chr15_40075033_40075317	NM_033503	BMF	protein_coding	Intergenic	30911	2.38237	2.75626e-05	0.0450228	8.55224	0.0409396	0.9241	0.985944	0.0984638
chr1_239725779_239726201	NR_103776	CHRM3-AS2	lncRNA	intron	-6871	-1.71666	5.11137e-06	0.0450228	-10.7417	NA	NA	NA	NA
chr2_16661488_16662044	NM_030797	CYRIA	protein_coding	intron	4068	-1.57191	1.08578e-05	0.0450228	-9.70971	-0.0444502	0.662659	0.920638	-0.453703
chr17_74298150_74298493	NM_023036	DNAI2	protein_coding	intron	24088	-1.47955	1.52286e-05	0.0450228	-9.27498	-0.39047	0.313016	0.769356	-1.08013
chr21_40834674_40835067	NM_001389	DSCAM	protein_coding	intron	12287	-1.91321	2.67938e-06	0.0450228	-11.7023	-0.15672	0.636611	0.911966	-0.49191
chr19_11478025_11483097	NM_001420	ELAVL3	protein_coding	intron	485	0.311755	4.42043e-05	0.0464783	8.01065	0.238409	0.101138	0.543102	1.86364
chr17_64120058_64120371	NM_001433	ERN1	protein_coding	intron	9929	1.0689	3.30117e-05	0.0450228	8.34199	-0.0704893	0.695846	0.931413	-0.40605
chr1_100875432_100875874	NM_001439	EXTL2	protein_coding	intron	19189	1.508	2.58185e-05	0.0450228	8.6295	-0.013445	0.843371	0.968093	-0.204417
chr8_123534971_123542333	NM_058229	FBXO32	protein_coding	intron	2554	-0.644392	7.96684e-06	0.0450228	-10.1228	-1.12245	0.000309722	0.0713015	-6.21282
chr6_125754862_125755325	NM_012259	HEY2	protein_coding	intron	5462	1.3984	5.14653e-05	0.0477161	7.8423	0.275032	0.702305	0.932721	0.396897
chr2_95304129_95304517	NM_013434	KCNIP3	protein_coding	intron	6976	1.22911	4.57068e-05	0.0464783	7.97341	-0.194343	0.0387871	0.395924	-2.49145
chr18_7115371_7118336	NM_005559	LAMA1	protein_coding	intron	943	0.386358	2.55447e-05	0.0450228	8.64215	0.0213565	0.920361	0.984652	0.103332
chr4_14102000_14102524	NR_033931	LINC01182	lncRNA	Intergenic	-9706	-1.22867	1.72592e-05	0.0450228	-9.11838	-0.82757	0.00486957	0.189832	-3.91593
chr18_67781322_67782296	NR_146471	LINC01903	lncRNA	intron	33013	-0.965503	4.15079e-05	0.0464783	-8.08117	NA	NA	NA	NA
chr17_39014952_39015307	NR_135645	LINC02079	lncRNA	Intergenic	11980	-3.18283	2.94266e-05	0.0450228	-8.47548	NA	NA	NA	NA
chr18_44887218_44888010	NR_036203	MIR4319	miRNA	intron	82552	-1.04814	3.51302e-05	0.0450228	-8.27049	NA	NA	NA	NA
chr1_22344976_22345647	NR_039613	MIR4418	miRNA	Intergenic	79073	-1.26507	9.64672e-06	0.0450228	-9.86575	NA	NA	NA	NA
chr8_27045223_27045554	NR_031680	MIR548H4	miRNA	Intergenic	3574	-1.24121	3.41307e-05	0.0450228	-8.30361	NA	NA	NA	NA
chr1_150181255_150184347	NR_135098	NA	NA	Intergenic	22073	0.595005	4.33356e-05	0.0464783	8.03284	NA	NA	NA	NA
chr12_92539225_92542320	NR_144532	NA	NA	Intergenic	74094	0.756872	5.03546e-05	0.0477161	7.86628	NA	NA	NA	NA
chr12_92738181_92738460	NM_001004330	NA	NA	intron	1832	-1.39178	3.23245e-05	0.0450228	-8.36629	NA	NA	NA	NA
chr14_96059886_96060384	NM_020215	NA	NA	intron	20773	1.16867	1.30755e-05	0.0450228	9.46876	NA	NA	NA	NA
chr14_104881607_104882614	NR_162135	NA	NA	intron	16797	0.91952	5.02241e-05	0.0477161	7.86914	NA	NA	NA	NA
chr18_8348026_8348424	NR_024419	NA	lncRNA	intron	18809	1.15077	1.83753e-05	0.0450228	9.04083	NA	NA	NA	NA
chr3_72631051_72631711	NR_135531	NA	NA	Intergenic	32868	0.963648	2.95335e-05	0.0450228	8.47124	NA	NA	NA	NA
chr6_127514199_127521306	NM_001012279	NA	NA	intron	1271	0.267489	1.93721e-05	0.0450228	8.97588	NA	NA	NA	NA
chr14_50825737_50832434	NM_016350	NIN	protein_coding	intron	2035	0.274723	4.56483e-05	0.0464783	7.97483	0.116573	0.458234	0.846317	0.781172
chr16_77748254_77748847	NM_001105663	NUDT7	protein_coding	Intergenic	26037	-1.68379	9.90519e-06	0.0450228	-9.83068	-0.0433808	0.744223	0.943344	-0.338338
chr7_125222864_125223771	NR_110188	POT1-AS1	lncRNA	intron	38749	-1.02736	4.30659e-05	0.0464783	-8.03982	-0.15301	0.0498458	0.431623	-2.32732
chr3_16475726_16476202	NM_015150	RFTN1	protein_coding	intron	37735	-0.978237	2.38381e-05	0.0450228	-8.72459	-0.12903	0.718868	0.936538	-0.37359
chr1_202630619_202631685	NM_177402	SYT2	protein_coding	intron	12301	0.966629	8.74568e-06	0.0450228	9.99678	0.696027	0.564781	0.889445	0.60174
chr4_1753921_1754463	NM_006342	TACC3	protein_coding	Intergenic	32671	0.929997	3.97597e-05	0.0454349	8.12966	0.21518	0.603321	0.901484	0.541923
chr10_131315179_131315573	NM_174937	TCERG1L	protein_coding	Intergenic	-3655	1.94514	3.71165e-05	0.0454013	8.20768	0.0601924	0.782553	0.954835	0.285906
chr12_125193101_125195216	NM_052907	TMEM132B	protein_coding	intron	7773	0.638945	4.60245e-05	0.0464783	7.96571	0.00121331	0.996597	0.999702	0.00440652
chr16_77887224_77887762	NM_020927	VAT1L	protein_coding	intron	98929	-1.20546	2.83305e-05	0.0450228	-8.51994	-0.0263957	0.916262	0.983936	-0.108675
chr5_72509244_72509643	NM_152625	ZNF366	protein_coding	Intergenic	-2034	1.42454	4.33699e-05	0.0464783	8.03195	NA	NA	NA	NA
