## Supplementary Table S10 for "Lithium partially rescues gene expression and enhancer activity from heterozygous knockout of *AKAP11* while inducing novel differential changes"

### Sheet: EXP_AC enrichment reactome top 
Enrichment FDR	nGenes	Pathway Genes	Fold Enrichment	Pathway	Stable Identifier	Genes
0.0296905	2	250	16.5979	SLC-mediated transmembrane transport	R-HSA-425407	SLC7A8 SLC14A2
0.0296905	1	10	201.25	Calcitonin-like ligand receptors	R-HSA-419812	RAMP3
0.0296905	2	299	12.9839	MAPK family signaling cascades	R-HSA-5683057	FGFR3 DUSP1
0.0296905	1	7	230	Glycerophospholipid catabolism	R-HSA-6814848	ENPP6
0.0296905	1	13	161	Keratan sulfate degradation	R-HSA-2022857	FMOD
0.0296905	1	12	230	Signaling by activated point mutants of FGFR3	R-HSA-1839130	FGFR3
